# Discovery of long non-coding RNAs in the liver fluke, *Fasciola hepatica*

**DOI:** 10.1101/2023.03.07.531498

**Authors:** Paul McVeigh, Erin McCammick, Emily Robb, Peter Brophy, Russell M Morphew, Nikki J Marks, Aaron G Maule

## Abstract

Long non-coding (lnc)RNAs are a class of eukaryotic RNA that do not code for protein and are linked with transcriptional regulation, amongst a myriad of other functions. Using a custom *in silico* pipeline we have identified 6,436 putative lncRNA transcripts in the liver fluke parasite, *Fasciola hepatica*; none of which are conserved with those previously described from *Schistosoma mansoni. F. hepatica* lncRNAs were distinct from *F. hepatica* mRNAs in transcript length, coding probability, exon/intron composition, expression patterns, and genome distribution. RNA-Seq and digital droplet PCR measurements demonstrated developmentally regulated expression of lncRNAs between intra-mammalian life stages; a similar proportion of lncRNAs (14.2 %) and mRNAs (12.8 %) were differentially expressed (p<0.001), supporting a functional role for lncRNAs in *F. hepatica* life stages. While most lncRNAs (81%) were intergenic, we identified some that overlapped protein coding loci in antisense (13%) or intronic (6%) configurations. We found no unequivocal evidence for correlated developmental expression within positionally correlated lncRNA:mRNA pairs, but global co-expression analysis identified five lncRNA that were inversely co-regulated with 89 mRNAs, including a large number of functionally essential proteases. The presence of micro (mi)RNA binding sites in 3135 lncRNAs indicates the potential for miRNA-based post-transcriptional regulation of lncRNA, and/or their function as competing endogenous (ce)RNAs. This first description of lncRNAs in *F. hepatica* provides an avenue to future functional and comparative genomics studies that will provide a new perspective on a poorly understood aspect of parasite biology.
