## Supplementary Data Sheet 6 for "Discovery of long non-coding RNAs in the liver fluke, *Fasciola hepatica*"

### Sheet: Sheet1
Supporting File 6. BLASTn comparison of predicted long non-coding RNA sequences with mRNA transcripts from the Fasciola hepatica genome (WBPS14 PRJEB25283
query ID	bitscore	evalue	subject ID	query length	subject length	alignment length	alignment vs query length (%)	alignment vs subject length (%)	Description	Max Score	Total Score	Query Cover	E-value	% ID	Accession
STRG.10788.1	737	0	maker-scaffold10x_936_pilon-pred_gff_StringTie-gene-0.35-mRNA-1	590	959	623	105.593	64.9635	No significant similarity found.
STRG.24068.3	3437	0	maker-scaffold10x_1068_pilon-pred_gff_StringTie-gene-0.74-mRNA-1	1861	1861	1861	100	100	No significant similarity found.
STRG.74955.4	4006	0	maker-scaffold10x_1073_pilon-pred_gff_StringTie-gene-0.26-mRNA-1	2171	2171	2171	100	100	unnamed protein product [Plasmodiophora brassicae]	34.7	34.7	0.78	3.6	0.4375	SPQ98925.1
STRG.14379.4	3086	0	maker-scaffold10x_203_pilon-pred_gff_StringTie-gene-0.210-mRNA-1	1671	1671	1671	100	100	sigma-54-dependent Fis family transcriptional regulator [Paenibacillus naphthalenovorans]	34.3	34.3	0.88	4.3	0.4375	WP_074726842.1
STRG.80370.2	1110	0	maker-scaffold10x_2791_pilon-pred_gff_StringTie-gene-0.0-mRNA-1	601	601	601	100	100	No significant similarity found.
STRG.39749.3	739	0	maker-scaffold10x_459_pilon-augustus-gene-0.9-mRNA-1	400	400	400	100	100	No significant similarity found.
STRG.53226.1	1810	0	maker-scaffold10x_721_pilon-pred_gff_StringTie-gene-0.29-mRNA-1	980	980	980	100	100	No significant similarity found.
STRG.56209.3	2165	0	maker-scaffold10x_735_pilon-pred_gff_StringTie-gene-0.48-mRNA-1	1174	1174	1174	100	100	No significant similarity found.
STRG.53681.1	1026	0	maker-scaffold10x_936_pilon-pred_gff_StringTie-gene-0.35-mRNA-1	713	959	713	100	74.3483	No significant similarity found.
STRG.66549.1	1138	0	maker-scaffold10x_936_pilon-pred_gff_StringTie-gene-0.35-mRNA-1	782	959	782	100	81.5433	No significant similarity found.
STRG.50872.1	1151	0	maker-scaffold10x_1433_pilon-pred_gff_StringTie-gene-0.10-mRNA-1	750	1273	745	99.3333	58.5232	hypothetical protein FGIG_06843 [Fasciola gigantica]	305	305	1	2e-101	0.9091	TPP62674.1
STRG.53453.1	887	0	maker-scaffold10x_749_pilon-pred_gff_StringTie-gene-0.90-mRNA-1	659	677	617	93.6267	91.1374	No significant similarity found.
STRG.19068.4	1755	0	maker-scaffold10x_1493_pilon-pred_gff_StringTie-gene-0.11-mRNA-1	1280	1541	1190	92.9688	77.2226	No significant similarity found.
STRG.67469.1	1127	0	maker-scaffold10x_384_pilon-pred_gff_StringTie-gene-0.29-mRNA-1	807	1275	713	88.3519	55.9216	uncharacterized protein DC041_0004337 [Schistosoma bovis]	148	148	0.99	3e-42	0.6058	RTG85559.1
STRG.56209.1	1314	0	maker-scaffold10x_735_pilon-pred_gff_StringTie-gene-0.48-mRNA-1	821	1174	711	86.6017	60.5622	No significant similarity found.
STRG.40406.1	2806	0	maker-scaffold10x_311_pilon-snap-gene-0.50-mRNA-1	1767	2390	1519	85.9649	63.5565	hypothetical protein D915_006197 [Fasciola hepatica]	53.5	53.5	0.26	2e-06	0.8846	THD23267.1
STRG.42745.1	935	0	maker-scaffold10x_186_pilon-pred_gff_StringTie-gene-0.39-mRNA-1	669	1011	561	83.8565	55.4896	No significant similarity found.
STRG.3600.3	1249	0	maker-scaffold10x_217_pilon-snap-gene-1.144-mRNA-1	816	995	676	82.8431	67.9397	Lipopolysaccharide-induced tumor necrosis factor-alpha factor [Fasciola hepatica]	224	224	0.99	3e-74	1	THD26096.1
STRG.59927.1	1450	0	maker-scaffold10x_936_pilon-pred_gff_StringTie-gene-0.35-mRNA-1	1167	959	958	82.0908	99.8957	No significant similarity found.
STRG.27898.1	1310	0	maker-scaffold10x_936_pilon-pred_gff_StringTie-gene-0.35-mRNA-1	1185	959	957	80.7595	99.7914	No significant similarity found.
STRG.27527.1	1088	0	maker-scaffold10x_721_pilon-pred_gff_StringTie-gene-0.29-mRNA-1	823	980	651	79.1009	66.4286	No significant similarity found.
STRG.63282.1	1406	0	maker-scaffold10x_1068_pilon-pred_gff_StringTie-gene-0.74-mRNA-1	1284	1861	1012	78.8162	54.3794	No significant similarity found.
STRG.45289.1	1079	0	maker-scaffold10x_384_pilon-pred_gff_StringTie-gene-0.29-mRNA-1	906	1275	714	78.8079	56	uncharacterized protein DC041_0004337 [Schistosoma bovis]	148	148	0.99	3e-42	0.6058	RTG85559.1
STRG.34354.1	824	0	maker-scaffold10x_721_pilon-pred_gff_StringTie-gene-0.29-mRNA-1	824	980	605	73.4223	61.7347	No significant similarity found.
STRG.54930.1	1024	0	maker-scaffold10x_1499_pilon-pred_gff_StringTie-gene-0.39-mRNA-1	763	1107	554	72.6081	50.0452	hypothetical protein DAI22_01g208000 [Oryza sativa Japonica Group]	39.7	39.7	0.62	2.2	0.3483	KAF2950728.1
STRG.14379.3	2124	0	maker-scaffold10x_203_pilon-pred_gff_StringTie-gene-0.210-mRNA-1	1609	1671	1153	71.6594	69.0006	sigma-54-dependent Fis family transcriptional regulator [Paenibacillus naphthalenovorans]	34.3	34.3	0.88	4.3	0.4375	WP_074726842.1
STRG.53583.1	1236	0	maker-scaffold10x_936_pilon-pred_gff_StringTie-gene-0.35-mRNA-1	1098	959	772	70.3097	80.5005	No significant similarity found.
STRG.70677.1	1035	0	maker-scaffold10x_721_pilon-pred_gff_StringTie-gene-0.29-mRNA-1	942	980	653	69.3206	66.6327	No significant similarity found.
STRG.26883.1	634	0	maker-scaffold10x_536_pilon-pred_gff_StringTie-gene-0.1-mRNA-1	652	476	444	68.0982	93.2773	No significant similarity found.
STRG.35824.1	702	0	maker-scaffold10x_936_pilon-pred_gff_StringTie-gene-0.35-mRNA-1	749	959	508	67.8238	52.9718	No significant similarity found.
STRG.74771.1	1242	0	maker-scaffold10x_721_pilon-pred_gff_StringTie-gene-0.29-mRNA-1	1199	980	787	65.638	80.3061	No significant similarity found.
STRG.33597.1	795	0	maker-scaffold10x_936_pilon-pred_gff_StringTie-gene-0.35-mRNA-1	921	959	583	63.3008	60.7925	No significant similarity found.
STRG.55543.1	857	0	maker-scaffold10x_1433_pilon-pred_gff_StringTie-gene-0.10-mRNA-1	1212	1273	740	61.0561	58.1304	hypothetical protein FGIG_06843 [Fasciola gigantica]	305	305	1	2e-101	0.9091	TPP62674.1
STRG.42275.1	1247	0	maker-scaffold10x_125_pilon-augustus-gene-0.72-mRNA-1	1166	987	679	58.2333	68.7943	No significant similarity found.
STRG.61932.1	1162	0	maker-scaffold10x_588_pilon-snap-gene-0.12-mRNA-1	1112	712	629	56.5647	88.3427	NAD-dependent DNA ligase LigA [Photobacterium lutimaris]	37.7	37.7	0.56	2.9	0.4107	WP_107350624.1
STRG.60007.4	1498	0	snap_masked-scaffold10x_1322_pilon-processed-gene-0.2-mRNA-1	1578	1049	811	51.3942	77.3117	No significant similarity found.
STRG.15250.1	660	0	maker-scaffold10x_536_pilon-pred_gff_StringTie-gene-0.1-mRNA-1	745	476	375	50.3356	78.7815	No significant similarity found.
