## Supplementary Data Sheet 9 for "Discovery of long non-coding RNAs in the liver fluke, *Fasciola hepatica*"

### Sheet: Sheet1
Supporting File 7. Long non-coding RNAs and mRNAs expressed in only one life stage
Lifestage-specific lncRNAs				Lifestage-specific mRNAs
Lifestage	Transcript ID	Mean TPM in indicated lifestage		Lifestage	Transcript ID	Mean TPM in indicated lifestage	Bitscore	E-value	Description (blastx vs ncbi nr)
Metacercaria	STRG.8500.1	0.376063		Metacercariae	STRG.10143.9	8.71958	440.3	1.7e-119	THD19119.1 hypothetical protein D915_010168 [Fasciola hepatica]
	STRG.50567.2	27.5445			STRG.13380.8	0.718997	898.3	5.7e-257	THD20488.1 Beta-lactamase domain-containing protein 2 [Fasciola hepatica]
	STRG.68679.1	1.37577			STRG.15904.2	0.715637	536.2	1.3e-148	THD27792.1 IQ domain-containing protein D [Fasciola hepatica]
	STRG.80514.1	0.937217			STRG.15963.4	1.50897	99.4	8.5e-17	TPP56969.1 hypothetical protein FGIG_09571 [Fasciola gigantica]
NEJ1h	STRG.1276.4	0.981157			STRG.17601.2	0.379646	1329.7	0	TPP57232.1 Innexin [Fasciola gigantica]
	STRG.7410.3	1.50499			STRG.18488.8	2.88484	441.8	3.9e-120	THD22896.1 hypothetical protein D915_006434 [Fasciola hepatica]
	STRG.48535.2	0.445824			STRG.19468.7	2.63288	689.9	1.2e-194	THD25948.1 Transmembrane protein 62 [Fasciola hepatica]
	STRG.74955.3	166.201			STRG.20945.4	1.6742	2409.4	0	THD27985.1 tRNA 2-thiocytidine biosynthesis protein TtcA [Fasciola hepatica]
NEJ3h	STRG.20094.1	1.03845			STRG.22804.8	0.235508	289.3	2.1e-73	CAJ00242.1 TPA: endonuclease-reverse transcriptase [Schistosoma mansoni]
	STRG.64570.5	1.08484			STRG.23356.6	0.614211	1273.5	0	TGZ65691.1 hypothetical protein CRM22_005740 [Opisthorchis felineus]
	STRG.73971.1	0.565526			STRG.23373.4	0.304165	2107.8	0	THD26896.1 SPRY domain containing protein [Fasciola hepatica]
NEJ24h	STRG.64843.8	0.191591			STRG.27657.1	45.9738	571.6	8.1e-159	THD26379.1 Protein-tyrosine phosphatase [Fasciola hepatica]
Juv21d	STRG.1500.1	1.33784			STRG.29354.5	0.728711	660.2	1.7e-185	THD22859.1 hypothetical protein D915_006532 [Fasciola hepatica]
	STRG.2205.4	0.0531613			STRG.31361.4	0.830957	884	3.5e-253	THD24786.1 G-protein coupled receptor [Fasciola hepatica]
	STRG.3567.2	1.04265			STRG.3177.11	0.182322	1345.5	0	THD27490.1 hypothetical protein D915_001702 [Fasciola hepatica]
	STRG.4471.2	0.467327			STRG.32507.8	0.652519	1996.5	0	THD27106.1 hypothetical protein D915_002160 [Fasciola hepatica]
	STRG.5020.4	0.806752			STRG.34907.4	0.743232	1983.4	0	KAA0186200.1 putative inorganic pyrophosphatase [Fasciolopsis buski]
	STRG.5103.3	2.35887			STRG.3517.3	1.72487	463.8	3.2e-126	THD28074.1 Eukaryotic translation initiation factor [Fasciola hepatica]
	STRG.5863.1	30.4774			STRG.35220.4	1.02004	750.4	9.2e-213	THD19834.1 Uroporphyrinogen decarboxylase [Fasciola hepatica]
	STRG.8872.1	1.22188			STRG.38505.6	0.218612	1860.1	0	THD28533.1 Glutamate receptor 4 [Fasciola hepatica]
	STRG.10668.3	0.675194			STRG.3956.5	19.427	719.9	1.1e-203	THD28795.1 Zinc finger CCCH domain-containing protein 15 [Fasciola hepatica]
	STRG.16433.1	0.371366			STRG.40898.6	0.821558	828.9	2.8e-236	TPP55998.1 Mucolipin-1 [Fasciola gigantica]
	STRG.17126.2	0.492771			STRG.41712.9	10.7173	765	3.6e-217	TPP60603.1 Integrin beta [Fasciola gigantica]
	STRG.18803.2	0.467683			STRG.42533.3	3.22074	1325.5	0	THD22813.1 Nucleolar complex protein 3 [Fasciola hepatica]
	STRG.20026.1	0.573553			STRG.43588.2	0.345068	1142.9	0	THD21147.1 hypothetical protein D915_008138 [Fasciola hepatica]
	STRG.20438.2	0.173984			STRG.43588.7	2.13583	1146.3	0	THD21147.1 hypothetical protein D915_008138 [Fasciola hepatica]
	STRG.24316.3	0.467588			STRG.44661.5	4.36188	1362.8	0	TPP58051.1 Anaphase-promoting complex subunit 8 [Fasciola gigantica]
	STRG.24436.2	0.949225			STRG.45678.4	0.135744	1181	0	THD21489.1 Polypeptide N-acetylgalactosaminyltransferase [Fasciola hepatica]
	STRG.28054.3	0.233409			STRG.53126.2	1.3496	874.8	5.9e-250	RJW63658.1 LINE-1 retrotransposable element ORF2 protein [Clonorchis sinensis]
	STRG.29068.1	1.62176			STRG.53555.2	30.8797	803.5	9.9e-229	TPP63285.1 putative Ankyrin repeat-containing [Fasciola gigantica]
	STRG.30005.4	1.16866			STRG.54365.6	0.109485	1248	0	THD18325.1 hypothetical protein D915_009585 [Fasciola hepatica]
	STRG.32346.1	0.278273			STRG.55832.12	5.62266	903.3	1.1e-258	THD21111.1 Blood-brain barrier large neutral amino acid transporter [Fasciola hepatica]
	STRG.34888.2	2.20914			STRG.59176.5	1.61247	682.2	5.2e-192	THD20602.1 Mitochondrial coenzyme A transporter SLC25A42 [Fasciola hepatica]
	STRG.36794.1	0.488414			STRG.59558.6	0.522422	800.8	1.6e-227	THD22365.1 SURF1 protein [Fasciola hepatica]
	STRG.38186.1	0.216855			STRG.66479.7	0.610916	699.5	5.8e-197	RJW60473.1 LINE-1 retrotransposable element ORF2 protein [Clonorchis sinensis]
	STRG.39665.1	0.914994			STRG.66790.7	3.22376	1332.8	0	TPP60382.1 putative tRNA pseudouridine synthase Pus10 [Fasciola gigantica]
	STRG.43657.3	1.79295			STRG.66790.8	0.243622	1332.8	0	TPP60382.1 putative tRNA pseudouridine synthase Pus10 [Fasciola gigantica]
	STRG.48643.6	0.296534			STRG.72351.4	3.40898	803.9	1e-228	THD23695.1 Beta-ketoadipyl CoA thiolase [Fasciola hepatica]
	STRG.49330.5	1.53506			STRG.74840.4	19.4721	496.9	3e-136	THD26126.1 hypothetical protein D915_003049 [Fasciola hepatica]
	STRG.51788.4	0.69553			STRG.75721.3	0.403827	552.7	2.3e-153	THD24310.1 Ubiquitin-conjugating enzyme E2 Z [Fasciola hepatica]
	STRG.52720.4	0.107309			STRG.76165.6	3.47211	1099	0	THD24996.1 tRNA-dihydrouridine(47) synthase [NAD(P)(+)] [Fasciola hepatica]
	STRG.52968.2	0.549579			STRG.9733.7	3.12728	711.4	2.9e-201	THD25512.1 Replication factor C subunit [Fasciola hepatica]
	STRG.56204.5	0.134051		NEJ1h	STRG.10852.6	7.37035	1177.9	0	THD24675.1 hypothetical protein D915_004470 [Fasciola hepatica]
	STRG.59356.1	0.895771			STRG.11900.4	0.906191	588.2	3.1e-164	THD21903.1 COPII-coated vesicle component Hrf1 [Fasciola hepatica]
	STRG.61771.1	0.314626			STRG.1864.9	1.36665	1349.3	0	THD26887.1 hypothetical protein D915_002177 [Fasciola hepatica]
	STRG.64322.3	0.467486			STRG.19598.5	1.62593	1094	0	THD21543.1 Receptor Mediated Endocytosis [Fasciola hepatica]
	STRG.65708.2	0.659754			STRG.19787.2	0.98289	774.2	1.5e-219	THD25405.1 Kettin/titin protein [Fasciola hepatica]
	STRG.65759.1	0.196749			STRG.22804.2	3.2674	289.3	9.9e-74	CAJ00242.1 TPA: endonuclease-reverse transcriptase [Schistosoma mansoni]
	STRG.67069.1	0.088308			STRG.25039.7	0.291111	1853.2	0	THD24475.1 Activated CDC42 kinase 1 [Fasciola hepatica]
	STRG.69949.2	0.416276			STRG.25423.5	1.12715	3505.3	0	THD26451.1 DNA-directed RNA polymerase subunit [Fasciola hepatica]
	STRG.70470.3	0.229884			STRG.26757.3	5.66109	1935.6	0	THD28494.1 Exocyst complex component 2 [Fasciola hepatica]
	STRG.75136.3	0.48205			STRG.27997.6	8.67291	435.6	4.1e-118	THD22276.1 PITH domain-containing protein 1 [Fasciola hepatica]
	STRG.76544.1	2.17538			STRG.31078.9	0.0795435	993	2.5e-285	THD27841.1 Tubulin delta chain [Fasciola hepatica]
	STRG.76544.3	0.214331			STRG.324.7	0.777571	660.2	5e-185	THD22304.1 Ditrans polycis-polyprenyl diphosphate synthase ((2E 6E)-farnesyl diphosphate specific) [Fasciola hepatica]
	STRG.76679.4	0.178454			STRG.32709.5	7.03934	420.2	7e-113	THD20959.1 putative e3 ubiquitin ligase ixodes scapularis e3 ubiquitin ligase [Fasciola hepatica]
	STRG.76679.5	0.197074			STRG.37780.7	1.62217	1634	0	THD28911.1 Exostosin 1 [Fasciola hepatica]
	STRG.78598.3	0.65508			STRG.39519.9	2.57787	658.7	2.7e-185	THD25039.1 Caspase-3 [Fasciola hepatica]
	STRG.1716.3	0.333342			STRG.3953.6	0.781451	733.4	1.1e-207	THD28793.1 hypothetical protein D915_000356 [Fasciola hepatica]
	STRG.17625.1	0.482678			STRG.3956.4	7.47331	718.8	3.1e-203	THD28795.1 Zinc finger CCCH domain-containing protein 15 [Fasciola hepatica]
	STRG.19261.1	0.917672			STRG.40898.10	0.974533	489.6	4.5e-134	THD26704.1 Mucolipin-3 [Fasciola hepatica]
	STRG.26470.1	2.05692			STRG.41311.2	6.34617	409.1	7.2e-110	THD19694.1 ADP-ribosylation factor protein 1 [Fasciola hepatica]
	STRG.27229.1	0.221867			STRG.42245.2	24.5601	677.6	7.1e-191	THD24097.1 hypothetical protein D915_005090 [Fasciola hepatica]
	STRG.27504.1	0.652709			STRG.44328.4	19.9383	2553.1	0	THD23232.1 Regulator of nonsense transcripts 2 [Fasciola hepatica]
	STRG.27552.1	0.240736			STRG.46443.3	0.367874	889.4	1.1e-254	THD25153.1 hypothetical protein D915_003703 [Fasciola hepatica]
	STRG.31556.1	0.403909			STRG.54978.7	7.16291	572	6.6e-159	THD25583.1 Translocation protein SEC62 [Fasciola hepatica]
	STRG.32427.1	0.678123			STRG.57394.1	3.31783	535	4.7e-148	THD25835.1 hypothetical protein D915_003167 [Fasciola hepatica]
	STRG.40296.1	0.457148			STRG.58964.6	0.873059	1877.1	0	THD23124.1 Chromosome transmission fidelity protein 1 [Fasciola hepatica]
	STRG.42416.1	0.384838			STRG.59916.3	17.6991	602.1	2.7e-168	THD23943.1 Omega-amidase NIT2-A [Fasciola hepatica]
	STRG.47595.1	0.929108			STRG.61692.2	2.22194	885.9	2.9e-253	TPP65867.1 Coiled-coil domain-containing protein 76 [Fasciola gigantica]
	STRG.58538.1	0.381733			STRG.66106.2	35.9032	943	1.3e-270	THD21509.1 Respiratory-chain NADH dehydrogenase 49 Kd subunit [Fasciola hepatica]
	STRG.70775.1	0.141904			STRG.66790.2	3.19141	1332.8	0	TPP60382.1 putative tRNA pseudouridine synthase Pus10 [Fasciola gigantica]
	STRG.72102.1	0.451301			STRG.68665.4	0.142736	1295.8	0	TPP65175.1 hypothetical protein FGIG_07837 [Fasciola gigantica]
	STRG.77420.1	0.36125			STRG.68962.4	0.183658	1838.2	0	THD23689.1 Primary ciliary dyskinesia protein 1 [Fasciola hepatica]
	STRG.77850.1	1.1072			STRG.7095.2	0.651064	1381.3	0	THD20991.1 Glycosylphosphatidylinositol anchor attachment 1 protein [Fasciola hepatica]
	STRG.79953.1	0.300983			STRG.76032.5	8.90195	864.4	3.5e-247	THD21918.1 Mitochondrial ribosomal protein L38 [Fasciola hepatica]
					STRG.78177.9	0.713994	948	6.1e-272	THD22345.1 Serine/threonine-protein kinase PAK [Fasciola hepatica]
					STRG.9565.8	0.310284	1069.3	0	THD19982.1 Bestrophin [Fasciola hepatica]
				NEJ3h	STRG.12516.8	0.128258	644.8	1.9e-180	KAA0186180.1 Eukaryotic translation initiation factor 3 subunit H-A [Fasciolopsis buski]
					STRG.1460.11	9.81614	788.5	3e-224	THD18314.1 Estrone sulfotransferase [Fasciola hepatica]
					STRG.16191.1	1.03066	518.8	2.4e-143	THD25168.1 Lysocardiolipin acyltransferase 1 [Fasciola hepatica]
					STRG.1924.6	0.754942	1083.9	0	THD26240.1 Poly [ADP-ribose] polymerase [Fasciola hepatica]
					STRG.19296.4	4.63607	1071.6	0	THD27912.1 Dual specificity mitogen-activated protein kinase kinase mek-2 [Fasciola hepatica]
					STRG.22002.5	13.4332	736.5	3.8e-208	THD20305.1 Signal peptide peptidase [Fasciola hepatica]
					STRG.23356.5	0.125617	1274.2	0	TGZ65691.1 hypothetical protein CRM22_005740 [Opisthorchis felineus]
					STRG.24562.4	30.1564	875.9	1.4e-250	THD19229.1 Hexosyltransferase [Fasciola hepatica]
					STRG.28032.4	0.367703	870.9	4.2e-249	THD19447.1 hypothetical protein D915_009866 [Fasciola hepatica]
					STRG.29484.7	0.269156	815.5	2e-232	THD28165.1 Nalp (Nacht leucine rich repeat and pyrin domain containing) [Fasciola hepatica]
					STRG.29684.7	1.03758	554.3	1e-153	THD20985.1 DnaJ subfamily A member 3 [Fasciola hepatica]
					STRG.31210.7	0.693585	1194.9	0	THD26872.1 hypothetical protein D915_002327 [Fasciola hepatica]
					STRG.3706.3	1.14869	1505.3	0	THD24754.1 hypothetical protein D915_004611 [Fasciola hepatica]
					STRG.37250.2	0.247319	3016.1	0	THD23019.1 hypothetical protein D915_006326 [Fasciola hepatica]
					STRG.41288.5	0.579653	919.8	1.3e-263	THD21207.1 tRNA-dihydrouridine(20) synthase (NAD(P)+) [Fasciola hepatica]
					STRG.42378.1	0.834619	1251.5	0	THD21688.1 SCY1 protein 2 [Fasciola hepatica]
					STRG.44183.3	2.63785	677.2	7.3e-191	TPP64066.1 hypothetical protein FGIG_00621 [Fasciola gigantica]
					STRG.45030.2	4.5574	694.5	8.3e-196	THD24462.1 Pyridoxine kinase [Fasciola hepatica]
					STRG.45422.2	4.7938	1271.1	0	THD22022.1 hypothetical protein D915_007304 [Fasciola hepatica]
					STRG.45987.6	4.27629	1171.8	0	THD23988.1 U4/U6.U5 tri-snRNP-associated protein 2 [Fasciola hepatica]
					STRG.46048.3	3.70264	742.7	2.4e-210	THD25216.1 Alpha-parvin [Fasciola hepatica]
					STRG.46212.4	15.2572	886.7	7.2e-254	THD18865.1 Ferrochelatase mitochondrial [Fasciola hepatica]
					STRG.48256.2	0.118608	623.2	4.9e-174	THD24552.1 hypothetical protein D915_004445 [Fasciola hepatica]
					STRG.48798.2	3.65691	1171.4	0	THD23704.1 Disintegrin and metalloproteinase domain-containing protein [Fasciola hepatica]
					STRG.490.2	1.83926	941.8	1.7e-270	THD23763.1 Phenylalanine hydroxylase [Fasciola hepatica]
					STRG.51246.4	16.2626	722.6	1.6e-204	THD19319.1 Poly(ADP-ribose) glycohydrolase ARH3 [Fasciola hepatica]
					STRG.52670.3	2.17237	1030.8	6.7e-297	THD22666.1 Glutathione synthetase [Fasciola hepatica]
					STRG.5357.5	1.34162	1994.2	0	THD21709.1 hypothetical protein D915_007216 [Fasciola hepatica]
					STRG.5452.8	3.75425	891.3	4.7e-255	THD25158.1 Pre-B-cell colony-enhancing factor [Fasciola hepatica]
					STRG.57354.5	1.33284	598.2	3.1e-167	TPP64360.1 hypothetical protein FGIG_06421 [Fasciola gigantica]
					STRG.58908.3	0.598824	731.9	5.9e-207	THD26905.1 hypothetical protein D915_002142 [Fasciola hepatica]
					STRG.61121.1	2.89485	2812.7	0	THD28960.1 Lymphoid enhancer-binding factor 1 [Fasciola hepatica]
					STRG.61592.5	0.162187	1114.4	0	THD25792.1 RNA helicase [Fasciola hepatica]
					STRG.65024.5	0.069011	806.2	6.7e-229	THD28907.1 Protein transport protein SEC13 [Fasciola hepatica]
					STRG.67535.5	1.73303	1030.4	1e-296	THD26424.1 hypothetical protein D915_002836 [Fasciola hepatica]
					STRG.67556.3	5.81837	483.4	9.9e-133	THD26427.1 hypothetical protein D915_002839 [Fasciola hepatica]
					STRG.68076.2	10.5097	1128.6	0	THD25243.1 NADP-dependent malic enzyme [Fasciola hepatica]
					STRG.68296.6	15.9084	389.8	2.1e-104	TPP60813.1 Ubiquitin-conjugating enzyme E2 F [Fasciola gigantica]
					STRG.69526.3	2.77302	1270.8	0	THD26926.1 Bifunctional 3'-phosphoadenosine 5'-phosphosulfate synthethase [Fasciola hepatica]
					STRG.70172.4	19.6558	370.5	2.4e-98	THD19015.1 hypothetical protein D915_010086 [Fasciola hepatica]
					STRG.7070.2	5.896	660.6	1.9e-185	THD27599.1 Deoxyribose-phosphate aldolase [Fasciola hepatica]
					STRG.72681.4	11.3902	758.8	6.4e-215	THD22592.1 Mitogen-activated protein kinase [Fasciola hepatica]
					STRG.72940.2	13.9527	3658.2	0	THD23047.1 PI-3-kinase kinase SMG-1 [Fasciola hepatica]
					STRG.74513.5	0.103711	352.4	2.5e-92	VDP86287.1 unnamed protein product [Echinostoma caproni]
					STRG.77502.7	2.24507	361.7	6.4e-96	THD19448.1 Protein involved in maintenance of golgi structure and er-golgi transport [Fasciola hepatica]
				NEJ24h	STRG.10339.5	0.504838	2198.3	0	THD27747.1 Pleckstrin domain-containing family G member 1 [Fasciola hepatica]
					STRG.10490.4	1.40535	725.3	2.4e-205	TPP65063.1 General transcription factor IIH polypeptide 2, partial [Fasciola gigantica]
					STRG.14032.2	0.883772	1707.6	0	TPP57666.1 Striatin-interacting protein 2 [Fasciola gigantica]
					STRG.14044.4	3.07728	849.4	1e-242	THD23192.1 Lipoyltransferase 1 mitochondrial [Fasciola hepatica]
					STRG.15090.5	4.75211	923.7	7.2e-265	THD20977.1 Suppressor of SWI4 1 [Fasciola hepatica]
					STRG.15212.6	0.825825	729.6	2.7e-206	KAA0201008.1 Coiled-coil domain-containing protein [Fasciolopsis buski]
					STRG.17794.4	1.79157	1012.7	1.2e-291	THD29139.1 Forkhead box protein L1 [Fasciola hepatica]
					STRG.18074.1	4.91885	1115.1	0	THD26167.1 Lysosomal acid phosphatase [Fasciola hepatica]
					STRG.1947.4	21.0435	1265.4	0	THD26815.1 Leukocyte receptor cluster [Fasciola hepatica]
					STRG.21954.3	0.371137	1794.2	0	THD25421.1 Protein HID1 [Fasciola hepatica]
					STRG.22002.2	13.1775	736.9	2.9e-208	THD20305.1 Signal peptide peptidase [Fasciola hepatica]
					STRG.2781.4	3.09147	8984.8	0	THD27347.1 Dystrophin [Fasciola hepatica]
					STRG.27839.8	1.25735	1216.4	0	THD21579.1 hypothetical protein D915_006695 [Fasciola hepatica]
					STRG.29607.3	0.414223	1006.1	8e-290	THD26058.1 hypothetical protein D915_003107 [Fasciola hepatica]
					STRG.30902.4	1.0086	530	6.8e-146	RJW59631.1 Disintegrin and metalloproteinase domain-containing protein 19, partial [Clonorchis sinensis]
					STRG.3228.2	14.3499	1308.5	0	TPP61288.1 NAD-dependent protein deacetylase sirtuin-1 [Fasciola gigantica]
					STRG.32490.11	0.390869	678.7	7.2e-191	THD26402.1 3-hydroxyisobutyrate dehydrogenase mitochondrial [Fasciola hepatica]
					STRG.3626.2	1.28673	1240.3	0	THD28502.1 putative acetylcholine receptor [Fasciola hepatica]
					STRG.40853.3	0.215328	1243.4	0	THD20747.1 Protein kinase [Fasciola hepatica]
					STRG.40853.8	0.273753	1243.4	0	THD20747.1 Protein kinase [Fasciola hepatica]
					STRG.43339.5	0.368203	867.1	5.5e-248	THD23693.1 Cadherin tumor suppressor [Fasciola hepatica]
					STRG.53126.3	0.626607	874.8	8.1e-250	RJW63658.1 LINE-1 retrotransposable element ORF2 protein [Clonorchis sinensis]
					STRG.53628.5	0.905509	425.6	4.5e-115	KAA0188780.1 Tropinone reductase 2 [Fasciolopsis buski]
					STRG.55304.3	1.90109	301.2	1.5e-77	THD28509.1 hypothetical protein D915_000629 [Fasciola hepatica]
					STRG.5947.5	3.13371	318.9	3.9e-83	THD25182.1 hypothetical protein D915_004115 [Fasciola hepatica]
					STRG.65773.2	1.08021	1214.5	0	THD26192.1 FMRFamide-activated amiloride-sensitive sodium channel [Fasciola hepatica]
					STRG.71700.7	2.14002	2529.6	0	THD28035.1 hypothetical protein D915_001190 [Fasciola hepatica]
					STRG.80071.1	25.8179	386	2.4e-103	KAA0186387.1 hypothetical protein FBUS_01854 [Fasciolopsis buski]
					STRG.801.2	0.354915	1115.5	0	THD24907.1 Tissue alpha-L-fucosidase [Fasciola hepatica]
					STRG.9670.3	0.539446	1584.3	0	THD26180.1 Potassium channel subfamily K member 1 [Fasciola hepatica]
				Juv21d	STRG.1001.2	0.527698	1113.6	0	THD24532.1 Potassium channel subfamily K member 6 [Fasciola hepatica]
					STRG.10200.6	0.0730232	458.4	1.9e-124	RJW70389.1 Retrovirus-related Pol polyprotein from transposon 17.6 [Clonorchis sinensis]
					STRG.10225.1	1.41371	751.5	7.7e-213	TPP65696.1 TIMELESS-interacting protein, partial [Fasciola gigantica]
					STRG.10339.3	0.519908	2198.3	0	THD27747.1 Pleckstrin domain-containing family G member 1 [Fasciola hepatica]
					STRG.1119.7	2.02802	1355.5	0	THD28265.1 hypothetical protein D915_000928 [Fasciola hepatica]
					STRG.11925.3	3.01629	781.9	3.3e-222	THD23302.1 Adiponectin receptor [Fasciola hepatica]
					STRG.12328.4	2.64579	384.4	2.5e-102	TPP57094.1 hypothetical protein FGIG_05382 [Fasciola gigantica]
					STRG.12617.2	0.196489	1080.5	0	THD28273.1 hypothetical protein D915_000883 [Fasciola hepatica]
					STRG.12801.8	2.27319	2382.1	0	THD29112.1 hypothetical protein D915_000040 [Fasciola hepatica]
					STRG.14317.2	0.158916	4214.1	0	THD20132.1 Mediator of RNA polymerase II transcription subunit 13 [Fasciola hepatica]
					STRG.1436.5	2.64257	563.5	1.4e-156	THD22484.1 ATP-dependent RNA helicase DDX51 [Fasciola hepatica]
					STRG.14367.2	2.52251	663.3	2.9e-186	THD27006.1 Serine:threonine protein kinase tricorner [Fasciola hepatica]
					STRG.1442.3	3.67846	1386.3	0	THD26463.1 Speckle-type POZ protein [Fasciola hepatica]
					STRG.14905.3	9.59138	7434.7	0	THD25917.1 Laminin subunit alpha-1 [Fasciola hepatica]
					STRG.14905.4	0.371724	7434.7	0	THD25917.1 Laminin subunit alpha-1 [Fasciola hepatica]
					STRG.15617.3	1.67961	362.1	3.6e-96	THD28933.1 hypothetical protein D915_000221 [Fasciola hepatica]
					STRG.16270.3	0.592952	2045.8	0	THD26137.1 hypothetical protein D915_003059 [Fasciola hepatica]
					STRG.16270.4	0.73005	2045.8	0	THD26137.1 hypothetical protein D915_003059 [Fasciola hepatica]
					STRG.16330.3	0.34679	469.5	4.7e-128	THD24371.1 Peptidase inhibitor 16 [Fasciola hepatica]
					STRG.16698.3	0.382019	313.9	1.1e-81	THD24868.1 Nucleolar protein of [Fasciola hepatica]
					STRG.16791.4	0.211663	889.8	9.8e-255	TPP61878.1 Polyribonucleotide 5' hydroxyl kinase Clp1 [Fasciola gigantica]
					STRG.16845.5	0.0993528	498	2.6e-136	THD21504.1 Charged multivesicular body protein 7 [Fasciola hepatica]
					STRG.1689.3	1.09201	682.2	8.5e-192	THD27045.1 Elongation of very long chain fatty acids protein 1 [Fasciola hepatica]
					STRG.171.9	0.194244	843.6	8e-241	THD24235.1 hypothetical protein D915_005071 [Fasciola hepatica]
					STRG.17561.3	0.65493	607.8	6.3e-170	THD26467.1 hypothetical protein D915_002823 [Fasciola hepatica]
					STRG.18125.13	36.6723	245	7.4e-61	AAA29142.1 gut antigen protein, partial [Fasciola hepatica]
					STRG.18352.3	0.496727	530.4	1.2e-146	TPP56423.1 Tropomodulin [Fasciola gigantica]
					STRG.1838.2	0.608306	985.3	2.1e-283	THD25227.1 hypothetical protein D915_004078 [Fasciola hepatica]
					STRG.1838.3	0.569166	1205.3	0	THD25227.1 hypothetical protein D915_004078 [Fasciola hepatica]
					STRG.1838.4	0.23072	1204.5	0	THD25227.1 hypothetical protein D915_004078 [Fasciola hepatica]
					STRG.18519.4	0.482415	1291.2	0	TPP60453.1 hypothetical protein FGIG_00269 [Fasciola gigantica]
					STRG.18781.2	0.382972	628.2	6.2e-176	THD29104.1 hypothetical protein D915_000051 [Fasciola hepatica]
					STRG.18781.3	6.062	628.2	6.4e-176	THD29104.1 hypothetical protein D915_000051 [Fasciola hepatica]
					STRG.19313.6	0.244202	2238.4	0	TPP67298.1 hypothetical protein FGIG_05583 [Fasciola gigantica]
					STRG.19637.5	0.323411	1222.6	0	THD25323.1 hypothetical protein D915_003951 [Fasciola hepatica]
					STRG.19643.1	0.109137	476.9	6.8e-130	KAA3678727.1 uncharacterized protein DEA37_0014606 [Paragonimus westermani]
					STRG.19765.5	0.193586	382.5	4.5e-102	TPP62818.1 hypothetical protein FGIG_07461 [Fasciola gigantica]
					STRG.20236.1	0.0324525	977.2	1.1e-280	TPP67673.1 Acid trehalase protein 1 [Fasciola gigantica]
					STRG.21529.4	1.42879	1069.3	0	TPP67781.1 Oxysterol-binding protein 11 [Fasciola gigantica]
					STRG.21698.3	0.101463	313.9	2e-81	THD19558.1 Calmodulin [Fasciola hepatica]
					STRG.21750.1	0.524235	220.7	1.7e-53	KAA3674901.1 uncharacterized protein DEA37_0000754 [Paragonimus westermani]
					STRG.21862.6	0.0934805	468	8.2e-128	THD25969.1 hypothetical protein D915_003243, partial [Fasciola hepatica]
					STRG.22168.11	0.514225	339.3	2.2e-89	THD23054.1 28S ribosomal protein S10 mitochondrial [Fasciola hepatica]
					STRG.22418.1	2.59504	499.6	1.3e-137	THD28464.1 hypothetical protein D915_000686 [Fasciola hepatica]
					STRG.22721.2	0.549241	1378.6	0	THD23294.1 hypothetical protein D915_006120 [Fasciola hepatica]
					STRG.23116.5	0.46744			NO SIGNIFICANT HITS FOUND
					STRG.23318.3	1.15941	1611.7	0	THD28812.1 Transmembrane protein 8A [Fasciola hepatica]
					STRG.23804.13	0.410658	1004.6	6.8e-289	THD22757.1 hypothetical protein D915_006690 [Fasciola hepatica]
					STRG.23828.4	0.696428	266.2	1.3e-66	XP_009171419.1 hypothetical protein T265_14330, partial [Opisthorchis viverrini]
					STRG.23854.7	0.497724	884	9.2e-253	THD29135.1 hypothetical protein D915_000014 [Fasciola hepatica]
					STRG.24021.4	0.91691	308.1	5.1e-80	THD18882.1 hypothetical protein D915_010492 [Fasciola hepatica]
					STRG.24291.1	0.439485	366.7	1.6e-97	THD28211.1 hypothetical protein D915_000988 [Fasciola hepatica]
					STRG.2520.5	1.19316	1389.8	0	THD24303.1 hypothetical protein D915_005052 [Fasciola hepatica]
					STRG.25328.10	0.312493	4649.3	0	THD27417.1 Unconventional myosin heavy chain 6 [Fasciola hepatica]
					STRG.25328.4	2.51707	4649.3	0	THD27417.1 Unconventional myosin heavy chain 6 [Fasciola hepatica]
					STRG.26205.2	2.36381	452.6	1.1e-122	THD18210.1 N-alpha-acetyltransferase 40 NatD catalytic subunit [Fasciola hepatica]
					STRG.26218.3	0.351725	2319.3	0	THD24555.1 Protein fantom [Fasciola hepatica]
					STRG.26884.5	0.081372	749.2	4.5e-212	TPP60493.1 Tyrosine-protein kinase CSK [Fasciola gigantica]
					STRG.26951.1	2.37735	1234.2	0	THD28383.1 Cadherin tumor suppressor [Fasciola hepatica]
					STRG.26951.4	0.11476	792	2.2e-225	THD28383.1 Cadherin tumor suppressor [Fasciola hepatica]
					STRG.27123.3	0.542154	1126.7	0	THD23296.1 hypothetical protein D915_005623 [Fasciola hepatica]
					STRG.27604.3	0.190255	846.7	1.1e-241	THD25451.1 putative inactive serine/threonine-protein kinase lvsG [Fasciola hepatica]
					STRG.27991.5	0.112168	1294.6	0	THD23966.1 WD repeat-containing protein 78 [Fasciola hepatica]
					STRG.29358.5	0.0772223	668.3	2.1e-187	RJW71495.1 LINE-1 retrotransposable element ORF2 protein [Clonorchis sinensis]
					STRG.29452.3	0.748595	314.7	4.5e-82	THD25891.1 Centrin [Fasciola hepatica]
					STRG.29882.7	0.414233	5205.2	0	THD27632.1 DNA polymerase epsilon subunit 1 [Fasciola hepatica]
					STRG.29967.4	1.03727	927.2	4.9e-266	THD25571.1 Death domain-containing protein 1 [Fasciola hepatica]
					STRG.30929.3	2.61866	1015	5.6e-292	TPP56703.1 Neurabin-1 [Fasciola gigantica]
					STRG.31008.3	0.739779	472.6	2e-128	THD18566.1 Dorsal switch protein 1 [Fasciola hepatica]
					STRG.3132.3	1.49994	756.1	9.2e-214	THD21545.1 putative nuclear mrna splicing via spliceosome [Fasciola hepatica]
					STRG.31329.2	2.85941	416	1.9e-112	THD25053.1 hypothetical protein D915_004151 [Fasciola hepatica]
					STRG.31623.6	0.0682585	1528.8	0	THD27549.1 hypothetical protein D915_001568 [Fasciola hepatica]
					STRG.31749.3	0.194638	88.2	1.1e-13	KAA3678519.1 uncharacterized protein DEA37_0013325 [Paragonimus westermani]
					STRG.3177.10	0.28067	1338.9	0	THD27490.1 hypothetical protein D915_001702 [Fasciola hepatica]
					STRG.31790.2	0.35909	817.8	6.8e-233	THD26503.1 Ecdysteroid-regulated protein E74 [Fasciola hepatica]
					STRG.3228.3	3.85433	1308.9	0	TPP61288.1 NAD-dependent protein deacetylase sirtuin-1 [Fasciola gigantica]
					STRG.32366.1	5.51512	448.7	3.1e-122	THD22476.1 NAD-dependent deacetylase sirtuin 4 [Fasciola hepatica]
					STRG.3340.8	0.245361	1877.1	0	THD26733.1 hypothetical protein D915_002478 [Fasciola hepatica]
					STRG.33629.2	0.275814	1657.1	0	THD27823.1 putative slit [Fasciola hepatica]
					STRG.33817.7	0.520968	397.5	7.4e-107	THD24015.1 Aprataxin [Fasciola hepatica]
					STRG.34589.3	4.61686	984.9	2.2e-283	THD19658.1 Nitrilase and fragile histidine triad fusion protein NitFhit [Fasciola hepatica]
					STRG.34595.2	10.5578	485.3	2.9e-132	CAO79606.1 alpha-tubulin [Fasciola hepatica]
					STRG.34717.1	0.0705203	129	1.1e-25	CAK26786.1 TPA: transposase domain-containing protein [Strongylocentrotus purpuratus]
					STRG.34933.8	0.0501168	132.5	1.1e-26	THD18087.1 hypothetical protein D915_010982 [Fasciola hepatica]
					STRG.35224.3	0.443624	1654.8	0	THD23222.1 hypothetical protein D915_005705 [Fasciola hepatica]
					STRG.35511.2	2.17894	1558.5	0	THD25315.1 H(+)/Cl(-) exchange transporter 7 [Fasciola hepatica]
					STRG.356.4	0.20127	2218	0	KAA0195295.1 dynein heavy chain 8 axonemal [Fasciolopsis buski]
					STRG.356.5	0.441996	2218	0	KAA0195295.1 dynein heavy chain 8 axonemal [Fasciolopsis buski]
					STRG.36483.4	0.758375	1906.7	0	THD21675.1 hypothetical protein D915_007707 [Fasciola hepatica]
					STRG.37556.5	1.25903	408.7	1e-109	THD21091.1 ER membrane protein complex subunit 8 [Fasciola hepatica]
					STRG.37556.6	0.205418	408.7	1e-109	THD21091.1 ER membrane protein complex subunit 8 [Fasciola hepatica]
					STRG.38295.2	3.96583	1225.3	0	THD25189.1 hypothetical protein D915_003917 [Fasciola hepatica]
					STRG.39198.3	1.65787	947.2	9.4e-272	THD28990.1 Battenin [Fasciola hepatica]
					STRG.39341.1	0.443601	1376.3	0	THD23245.1 putative adenylate kinase [Fasciola hepatica]
					STRG.41138.4	0.360149	1792.7	0	THD23044.1 hypothetical protein D915_005690 [Fasciola hepatica]
					STRG.41138.5	0.194703	1792.7	0	THD23044.1 hypothetical protein D915_005690 [Fasciola hepatica]
					STRG.41394.2	0.913517	862.8	2.3e-246	VDP78234.1 unnamed protein product [Echinostoma caproni]
					STRG.42364.5	0.748131	3444.1	0	THD26793.1 Mitogen-activated protein kinase kinase kinase 1 [Fasciola hepatica]
					STRG.42808.2	0.646958	639	3.1e-179	THD24601.1 LIM domain only protein 3 [Fasciola hepatica]
					STRG.43984.4	1.99804	1109.4	0	THD20987.1 Sulfhydryl oxidase [Fasciola hepatica]
					STRG.44315.4	0.245968	999.2	1.2e-287	THD25807.1 Zinc finger CW-type PWWP domain protein 1 [Fasciola hepatica]
					STRG.44916.2	1.73143	2059.6	0	THD27120.1 hypothetical protein D915_002003 [Fasciola hepatica]
					STRG.44991.1	0.609106	1651.7	0	THD26088.1 hypothetical protein D915_002702 [Fasciola hepatica]
					STRG.44991.4	0.220585	916	1e-262	THD26088.1 hypothetical protein D915_002702 [Fasciola hepatica]
					STRG.45305.1	0.152927	511.1	9.5e-141	KAA3680063.1 uncharacterized protein DEA37_0012612 [Paragonimus westermani]
					STRG.45305.2	0.214564	496.5	2.4e-136	KAA3680063.1 uncharacterized protein DEA37_0012612 [Paragonimus westermani]
					STRG.45678.3	0.2807	1181	0	THD21489.1 Polypeptide N-acetylgalactosaminyltransferase [Fasciola hepatica]
					STRG.45826.4	1.29208	439.5	2.6e-119	THD27909.1 DNA directed RNA polymerase III subunit [Fasciola hepatica]
					STRG.45855.2	5.22018	2142.5	0	THD25575.1 Dynein heavy chain 5 axonemal [Fasciola hepatica]
					STRG.46232.6	0.946818	1075.5	0	THD21876.1 Coiled-coil domain-containing protein [Fasciola hepatica]
					STRG.46414.1	2.817	417.5	3.8e-112	THD24491.1 hypothetical protein D915_004855 [Fasciola hepatica]
					STRG.46414.10	0.261913	417.5	4.2e-112	THD24491.1 hypothetical protein D915_004855 [Fasciola hepatica]
					STRG.46414.2	3.2302	417.5	3.7e-112	THD24491.1 hypothetical protein D915_004855 [Fasciola hepatica]
					STRG.47355.2	0.642711	751.1	2.2e-212	THD21899.1 putative uro-adherence factor A [Fasciola hepatica]
					STRG.47725.2	0.122152	1842	0	THD28929.1 Innexin [Fasciola hepatica]
					STRG.47779.1	0.278031	1847	0	THD25102.1 hypothetical protein D915_004237 [Fasciola hepatica]
					STRG.47824.3	0.310312	379.8	4.5e-101	TPP65224.1 hypothetical protein FGIG_04193 [Fasciola gigantica]
					STRG.47916.4	0.440803	1032.3	2e-297	THD26062.1 hypothetical protein D915_003010 [Fasciola hepatica]
					STRG.48426.4	0.0950875	740.3	2.6e-209	TPP59731.1 Protein arginine N-methyltransferase 7, partial [Fasciola gigantica]
					STRG.49658.3	0.334873	370.5	1.4e-98	THD19482.1 hypothetical protein D915_009844 [Fasciola hepatica]
					STRG.50081.8	22.0203	1137.1	0	THD21433.1 hypothetical protein D915_007501 [Fasciola hepatica]
					STRG.51144.1	0.65128	893.6	3.6e-255	VZI32398.1 unnamed protein product [Sparganum proliferum]
					STRG.51144.2	0.0275188	893.6	2.5e-255	VZI32398.1 unnamed protein product [Sparganum proliferum]
					STRG.51709.4	6.67237	910.2	5.7e-261	THD19648.1 Kinesin protein [Fasciola hepatica]
					STRG.51788.3	0.235147	441.8	1.2e-119	THD18775.1 hypothetical protein D915_010607 [Fasciola hepatica]
					STRG.51923.2	3.08909	722.6	2.2e-204	THD27525.1 hypothetical protein D915_001638 [Fasciola hepatica]
					STRG.52052.3	1.03696	1313.5	0	THD28363.1 hypothetical protein D915_000828 [Fasciola hepatica]
					STRG.52707.3	0.2433	1182.2	0	THD24535.1 hypothetical protein D915_004688 [Fasciola hepatica]
					STRG.52965.4	0.237722	2246.9	0	TPP59447.1 hypothetical protein FGIG_00819 [Fasciola gigantica]
					STRG.52970.4	0.139001	2211	0	TPP59447.1 hypothetical protein FGIG_00819 [Fasciola gigantica]
					STRG.53500.1	0.189791	225.7	4.5e-55	XP_009165367.1 hypothetical protein T265_02778 [Opisthorchis viverrini]
					STRG.53559.3	1.19542	1482.2	0	TPP63286.1 hypothetical protein FGIG_02953 [Fasciola gigantica]
					STRG.54032.3	0.746927	1339.3	0	THD25556.1 hypothetical protein D915_003491 [Fasciola hepatica]
					STRG.54079.1	0.508872	1360.5	0	THD24486.1 hypothetical protein D915_004386 [Fasciola hepatica]
					STRG.54079.6	0.471334	882.1	2.1e-252	THD24486.1 hypothetical protein D915_004386 [Fasciola hepatica]
					STRG.54246.3	0.20317	837	1.7e-238	TPP66342.1 hypothetical protein FGIG_05646 [Fasciola gigantica]
					STRG.54473.7	0.049876	319.7	8.4e-83	VDP88693.1 unnamed protein product [Echinostoma caproni]
					STRG.54581.9	0.441678	1662.5	0	TPP58191.1 Eukaryotic elongation factor 2 kinase [Fasciola gigantica]
					STRG.54915.3	0.42645	4536.5	0	THD24664.1 Activating signal cointegrator 1 complex subunit [Fasciola hepatica]
					STRG.55056.3	0.504829	1727.6	0	THD25818.1 Fibroblast growth factor receptor A2 [Fasciola hepatica]
					STRG.55686.2	1.50847	949.1	1.1e-272	THD24352.1 Nucleolar complex protein 2 [Fasciola hepatica]
					STRG.55686.3	2.89336	937.9	2.6e-269	THD24352.1 Nucleolar complex protein 2 [Fasciola hepatica]
					STRG.5590.4	5.20394	1349.7	0	THD27333.1 Gynecophoral canal protein [Fasciola hepatica]
					STRG.5592.9	0.526425	2751.9	0	THD27334.1 hypothetical protein D915_001852 [Fasciola hepatica]
					STRG.56099.8	1.33388	417.5	1.4e-112	THD24244.1 RAN binding protein 1 [Fasciola hepatica]
					STRG.5672.2	0.070957	2087	0	THD27312.1 hypothetical protein D915_001924 [Fasciola hepatica]
					STRG.57086.7	0.197118	382.1	4.4e-101	THD23351.1 hypothetical protein D915_005922 [Fasciola hepatica]
					STRG.57331.6	0.116254	1377.1	0	THD22302.1 hypothetical protein D915_007080 [Fasciola hepatica]
					STRG.5757.6	2.03608	2081.6	0	TPP59702.1 F-box/LRR-repeat protein 7 [Fasciola gigantica]
					STRG.57609.2	1.94556	761.1	4.3e-216	THD21041.1 hypothetical protein D915_008116 [Fasciola hepatica]
					STRG.57918.7	0.213859	736.5	1.8e-208	THD25787.1 Hexosyltransferase [Fasciola hepatica]
					STRG.59220.5	1.61607	573.5	1.2e-159	TPP66930.1 hypothetical protein FGIG_06176 [Fasciola gigantica]
					STRG.59516.4	0.0490992	753.1	2.5e-213	THD22413.1 Nucleoside diphosphate kinase [Fasciola hepatica]
					STRG.59672.2	0.236631	392.1	1.7e-105	THD27358.1 hypothetical protein D915_001805 [Fasciola hepatica]
					STRG.59672.9	0.254679	368.2	3.3e-98	THD27358.1 hypothetical protein D915_001805 [Fasciola hepatica]
					STRG.59838.2	1.41345	1120.1	0	TPP65262.1 hypothetical protein FGIG_09543 [Fasciola gigantica]
					STRG.60562.4	0.611754	432.6	2.9e-117	THD20307.1 Fibronectin type 3 and ankyrin repeat domains protein 1 [Fasciola hepatica]
					STRG.60860.4	0.347475	263.1	3.1e-66	THD20307.1 Fibronectin type 3 and ankyrin repeat domains protein 1 [Fasciola hepatica]
					STRG.61222.6	0.666013	2196.4	0	THD27693.1 hypothetical protein D915_001486 [Fasciola hepatica]
					STRG.61510.2	0.0347423	565.1	1.2e-156	AAK07485.1 gag-pol polyprotein [Clonorchis sinensis]
					STRG.61692.3	3.12442	885.9	1.1e-253	TPP65867.1 Coiled-coil domain-containing protein 76 [Fasciola gigantica]
					STRG.61851.3	0.683766	568.2	5.6e-158	THD28863.1 hypothetical protein D915_000303 [Fasciola hepatica]
					STRG.62228.1	0.405301			NO SIGNIFICANT HITS FOUND
					STRG.62297.2	0.963151	474.6	6.7e-130	THD18278.1 hypothetical protein D915_010136 [Fasciola hepatica]
					STRG.62466.6	4.45004	1469.9	0	TPP64338.1 Zygotic DNA replication licensing factor mcm3 [Fasciola gigantica]
					STRG.63030.7	0.434565	217.2	1.6e-52	THD26038.1 HD domain containing protein 2 [Fasciola hepatica]
					STRG.63688.5	0.0373605	874.4	6.9e-250	TPP64273.1 hypothetical protein FGIG_10050 [Fasciola gigantica]
					STRG.64634.2	0.0917318	583.9	1.6e-162	THD23737.1 Histidine protein methyltransferase 1 [Fasciola hepatica]
					STRG.65298.4	0.403365	470.7	1.4e-128	THD24734.1 hypothetical protein D915_004649 [Fasciola hepatica]
					STRG.65700.5	2.08768	647.1	8.7e-182	TPP64249.1 Replication factor c subunit 2 [Fasciola gigantica]
					STRG.65893.2	0.356435	270.8	1.1e-68	THD26079.1 hypothetical protein D915_003235 [Fasciola hepatica]
					STRG.66105.6	0.229487	393.3	3.4e-105	TPP63945.1 hypothetical protein FGIG_11661 [Fasciola gigantica]
					STRG.66528.3	0.18693	938.7	1.6e-269	THD24080.1 hypothetical protein D915_005346 [Fasciola hepatica]
					STRG.66671.2	0.533838	721.5	3.7e-204	THD28776.1 hypothetical protein D915_000389 [Fasciola hepatica]
					STRG.66970.4	0.761533	1048.1	3.2e-302	THD19476.1 Deoxynucleoside triphosphate triphosphohydrolase SAMHD1 [Fasciola hepatica]
					STRG.67293.6	0.387132	424.5	1.1e-114	THD24941.1 hypothetical protein D915_004330 [Fasciola hepatica]
					STRG.67605.11	0.37664	710.3	4.5e-200	DAA04500.1 TPA_exp: pol polyprotein [Schistosoma mansoni]
					STRG.67849.8	0.0682732	2476.8	0	THD23130.1 Phospholipid-transporting ATPase [Fasciola hepatica]
					STRG.67861.2	0.732432	1019.6	1.1e-293	THD26731.1 hypothetical protein D915_002487 [Fasciola hepatica]
					STRG.69652.7	0.298569	332	5.8e-87	THD24725.1 hypothetical protein D915_004532 [Fasciola hepatica]
					STRG.70126.10	0.201749	2439.5	0	THD23176.1 putative ATP-dependent DNA helicase HFM1 [Fasciola hepatica]
					STRG.70126.3	0.185992	2768.8	0	THD23176.1 putative ATP-dependent DNA helicase HFM1 [Fasciola hepatica]
					STRG.70126.6	0.77353	2221.4	0	THD23176.1 putative ATP-dependent DNA helicase HFM1 [Fasciola hepatica]
					STRG.70126.7	0.258074	2221.4	0	THD23176.1 putative ATP-dependent DNA helicase HFM1 [Fasciola hepatica]
					STRG.70126.9	0.178197	1567	0	THD23176.1 putative ATP-dependent DNA helicase HFM1 [Fasciola hepatica]
					STRG.70313.2	0.299319	254.6	1.4e-63	XP_018431484.1 PREDICTED: RNA-directed DNA polymerase from mobile element jockey-like [Nanorana parkeri]
					STRG.70672.2	2.67907	1537.7	0	THD20424.1 Ankyrin repeat and LEM domain-containing protein 2 [Fasciola hepatica]
					STRG.70672.3	0.97255	1537.7	0	THD20424.1 Ankyrin repeat and LEM domain-containing protein 2 [Fasciola hepatica]
					STRG.7105.5	1.33586	1088.9	0	THD21626.1 Sorting nexin-7 [Fasciola hepatica]
					STRG.71198.4	1.42538	636	3.8e-178	THD26601.1 Cytosolic 5' nucleotidase III [Fasciola hepatica]
					STRG.71606.4	0.332222	700.7	2e-197	THD23392.1 hypothetical protein D915_006003 [Fasciola hepatica]
					STRG.72936.2	0.190576	294.7	7.5e-76	THD23047.1 PI-3-kinase kinase SMG-1 [Fasciola hepatica]
					STRG.72992.4	0.524026	1367.8	0	THD20823.1 hypothetical protein D915_008276 [Fasciola hepatica]
					STRG.73644.9	0.685823	682.2	3.7e-192	THD25781.1 Bifunctional dihydrofolate reductase-thymidylate synthase [Fasciola hepatica]
					STRG.73885.2	0.122057	335.1	1.6e-87	RJW59631.1 Disintegrin and metalloproteinase domain-containing protein 19, partial [Clonorchis sinensis]
					STRG.7420.5	0.559039	417.2	6.5e-113	THD28504.1 hypothetical protein D915_000656 [Fasciola hepatica]
					STRG.7426.4	0.163588	230.3	2.8e-56	KAA3671059.1 uncharacterized protein DEA37_0004185 [Paragonimus westermani]
					STRG.74565.9	0.292154	498.4	4e-137	THD23449.1 hypothetical protein D915_005763 [Fasciola hepatica]
					STRG.74666.4	0.725251	517.7	7.6e-143	THD22631.1 Glycosyltransferase 14 family member [Fasciola hepatica]
					STRG.74712.3	16.1145	734.9	4e-208	KAA0190227.1 fructose-bisphosphate aldolase C [Fasciolopsis buski]
					STRG.7490.1	1.38928	90.5	1.7e-14	THD18531.1 hypothetical protein D915_010881 [Fasciola hepatica]
					STRG.75387.5	0.443236	2000.7	0	THD24277.1 Friend leukemia integration 1 transcription factor [Fasciola hepatica]
					STRG.75728.3	0.265721	728.4	7e-206	THD19032.1 Cytosolic Fe-S cluster assembly factor NARFL [Fasciola hepatica]
					STRG.75728.4	1.1699	728.4	6.9e-206	THD19032.1 Cytosolic Fe-S cluster assembly factor NARFL [Fasciola hepatica]
					STRG.76472.3	0.012644	1965.3	0	TPP65877.1 Bromodomain containing protein 8 [Fasciola gigantica]
					STRG.76750.9	0.372167	90.1	4.6e-14	XP_009161998.1 hypothetical protein T265_00077 [Opisthorchis viverrini]
					STRG.76962.2	0.27715	184.5	2.7e-42	KAA3671059.1 uncharacterized protein DEA37_0004185 [Paragonimus westermani]
					STRG.77324.4	1.22703	193.4	3.6e-45	KAA3673520.1 uncharacterized protein DEA37_0013673 [Paragonimus westermani]
					STRG.77386.11	0.494453	1785	0	THD21089.1 Protein VAC14 [Fasciola hepatica]
					STRG.77496.8	1.2684	596.7	1.6e-166	THD21043.1 hypothetical protein D915_007764 [Fasciola hepatica]
					STRG.78040.4	1.21308	2566.6	0	THD21749.1 putative dna repair protein xp-E [Fasciola hepatica]
					STRG.78135.4	2.21459	856.7	9.7e-245	TPP39706.1 Loss of heterozygosity 11 chromosomal region 2 protein [Fasciola gigantica]
					STRG.78238.2	1.13295	1038.5	3.4e-299	THD21883.1 hypothetical protein D915_007432 [Fasciola hepatica]
					STRG.78424.3	2.45861	852	3.7e-243	THD21394.1 hypothetical protein D915_007722 [Fasciola hepatica]
					STRG.7914.8	0.117002	590.5	2.1e-164	THD25643.1 Alpha-tubulin N-acetyltransferase [Fasciola hepatica]
					STRG.7939.4	0.0777147	518.8	1.2e-142	THD23140.1 hypothetical protein D915_006278 [Fasciola hepatica]
					STRG.7968.5	5.68311	874.8	5.1e-250	THD23502.1 Coiled-coil domain-containing protein 96 [Fasciola hepatica]
					STRG.80790.3	0.253468	328.6	5.7e-86	TNN13541.1 transposase domain-containing isoform 1 [Schistosoma japonicum]
					STRG.8601.2	0.852832	1006.5	1.6e-289	TPP64460.1 Protoporphyrinogen oxidase [Fasciola gigantica]
					STRG.8601.4	0.772052	1006.5	1.7e-289	TPP64460.1 Protoporphyrinogen oxidase [Fasciola gigantica]
					STRG.8615.2	1.09162	1936.4	0	THD24126.1 hypothetical protein D915_005009 [Fasciola hepatica]
					STRG.9091.14	0.207113	4618.1	0	THD29064.1 Ankyrin 2, partial [Fasciola hepatica]
					STRG.9091.6	0.680744	4618.1	0	THD29064.1 Ankyrin 2, partial [Fasciola hepatica]
					STRG.9888.2	0.151848	1724.9	0	THD27227.1 Plastin-3 [Fasciola hepatica]
