## Supplementary Data Sheet 13 for "Discovery of long non-coding RNAs in the liver fluke, *Fasciola hepatica*"

### Sheet: Sheet1
Supporting File 11. Intronic long non-coding RNA vs mRNA pairs.
Intronic lncRNA:mRNA pair data
lncRNA_ID	mRNA_ID	Both members DE?	Expression Correlation coefficient	lncRNA:mRNA sequence overlap (bp)	lncRNA_ID	lncRNA_scaffold	lncRNA_start	lncRNA_end	lncRNA_met	lncRNA_nej1h	lncRNA_nej3h	lncRNA_nej24h	lncRNA_ivt	lncRNA_ivv	lncRNA_adult	lncRNA_egg	mRNA_ID	mRNA_scaffold	mRNA_start	mRNA_end	BLASTx bitscore	BLASTx E-value	BLASTx identity	mRNA_met	mRNA_nej1h	mRNA_nej3h	mRNA_nej24h	mRNA_ivt	mRNA_ivv	mRNA_adult	mRNA_egg
STRG.18729.1	STRG.18725.1	NO	0.972552	147	STRG.18729.1	scaffold10x_82_pilon	1519307	1519454	0	0	0.133231	0.0605135	0.400382	0.965082	0.517518	0	STRG.18725.1	scaffold10x_82_pilon	1518691	1522863	2211.8	0	THD22438.1 Suppressor-of-rudimentary dihydropyrimidine dehydrogenase mutant [Fasciola hepatica]	0.236937	0	0	0	4.15141	7.03303	4.66973	0
STRG.21151.1	STRG.21149.1	NO	0.950661	410	STRG.21151.1	scaffold10x_418_pilon	1163673	1164083	0.00670867	0.0167885	0.0202717	0.016281	0.164964	0.411671	0.212924	0.012984	STRG.21149.1	scaffold10x_418_pilon	1161396	1169028	730.3	1.4e-206	TPP66843.1 hypothetical protein FGIG_11088 [Fasciola gigantica]	0.0101353	0.0072135	0.0349147	0.01271	0.047953	0.561486	0.219388	0
STRG.1716.3	STRG.1715.1	NO	0.933246	211	STRG.1716.3	scaffold10x_598_pilon	1751212	1751423	0	0	0	0	0	0.333342	0	0	STRG.1715.1	scaffold10x_598_pilon	1748316	1752608	663.7	8.6e-187	THD26914.1 hypothetical protein D915_002308 [Fasciola hepatica]	0	0.0069105	0.038531	0.009212	0.016127	0.143203	0.018164	0.05036
STRG.51788.4	STRG.51787.3	NO	0.906835	136	STRG.51788.4	scaffold10x_1181_pilon	1016159	1016971	0	0	0	0	0	0.69553	0	0	STRG.51787.3	scaffold10x_1181_pilon	1016835	1023343	659.4	4.2e-185	TPP64167.1 hypothetical protein FGIG_03930, partial [Fasciola gigantica]	0	0	0.00943233	0	0.0923303	0.528148	0.224562	0
STRG.1716.4	STRG.1715.1	NO	0.863266	563	STRG.1716.4	scaffold10x_598_pilon	1751212	1751775	0	0	0	0.089597	0.127925	0.536395	0.105524	0	STRG.1715.1	scaffold10x_598_pilon	1748316	1752608	663.7	8.6e-187	THD26914.1 hypothetical protein D915_002308 [Fasciola hepatica]	0	0.0069105	0.038531	0.009212	0.016127	0.143203	0.018164	0.05036
STRG.6943.1	STRG.6942.3	NO	0.775987	1093	STRG.6943.1	scaffold10x_432_pilon	1243702	1244795	0	0.030351	0.0784237	0.0380775	0.0391793	0.0657555	0	0.088311	STRG.6942.3	scaffold10x_432_pilon	1223671	1246071	867.8	1.5e-247	THD24652.1 hypothetical protein D915_004652 [Fasciola hepatica]	0.07229	0.0512405	0.137572	0.0702475	0.111608	0.178416	0.065601	0.13454
STRG.18729.1	STRG.18725.2	NO	0.754809	147	STRG.18729.1	scaffold10x_82_pilon	1519307	1519454	0	0	0.133231	0.0605135	0.400382	0.965082	0.517518	0	STRG.18725.2	scaffold10x_82_pilon	1518691	1522863	2212.6	0	THD22438.1 Suppressor-of-rudimentary dihydropyrimidine dehydrogenase mutant [Fasciola hepatica]	0.205032	0.273018	0.375018	0.275354	0.422219	1.14086	0.054426	0.121288
STRG.64400.1	STRG.64395.5	NO	0.74412	219	STRG.64400.1	scaffold10x_265_pilon	209699	209918	0	0	0.074839	0	0.123499	0.86886	0.303768	0	STRG.64395.5	scaffold10x_265_pilon	205359	216119	314.7	3.5e-82	TPP67402.1 Epididymal secretory protein E1 [Fasciola gigantica]	0.125565	0	24.6742	0.070558	650.499	706.278	146.578	9.85161
STRG.1716.2	STRG.1715.1	NO	0.735169	435	STRG.1716.2	scaffold10x_598_pilon	1751212	1751647	0	0	0	0.0141955	0.281461	0.679924	0.373042	0	STRG.1715.1	scaffold10x_598_pilon	1748316	1752608	663.7	8.6e-187	THD26914.1 hypothetical protein D915_002308 [Fasciola hepatica]	0	0.0069105	0.038531	0.009212	0.016127	0.143203	0.018164	0.05036
STRG.27088.1	STRG.27086.1	NO	0.711992	257	STRG.27088.1	scaffold10x_199_pilon	1480686	1480943	0.711507	1.48975	0.410571	0.644671	0.0233353	0.134217	0	0.463808	STRG.27086.1	scaffold10x_199_pilon	1469124	1508864	1135.6	0	THD23216.1 Sodium/hydrogen exchanger [Fasciola hepatica]	26.4492	27.4396	16.3859	24.9463	6.06319	3.29179	12.2833	0.202442
STRG.21151.1	STRG.21149.2	NO	0.588499	410	STRG.21151.1	scaffold10x_418_pilon	1163673	1164083	0.00671	0.0167885	0.0202717	0.016281	0.164964	0.411671	0.212924	0.012984	STRG.21149.2	scaffold10x_418_pilon	1161396	1169028	730.3	1.2e-206	TPP66843.1 hypothetical protein FGIG_11088 [Fasciola gigantica]	0.00697367	0	0	0	0.00956333	1.17519	0	0.796816
STRG.38115.1	STRG.38113.4	NO	0.526523	26	STRG.38115.1	scaffold10x_973_pilon	1375139	1375165	1.72592	0.358564	0.412261	0.345112	10.9448	7.3886	0.064861	0.200997	STRG.38113.4	scaffold10x_973_pilon	1360236	1379226	733.8	2.8e-207	THD24863.1 hypothetical protein D915_004301 [Fasciola hepatica]	0.74398	0.155424	0.654654	0.100527	5.22888	2.79349	3.38076	4.95284
STRG.1716.1	STRG.1715.1	NO	0.478753	480	STRG.1716.1	scaffold10x_598_pilon	1751167	1751647	0	0	0	0	0.14229	0.186047	0.228616	0.095191	STRG.1715.1	scaffold10x_598_pilon	1748316	1752608	663.7	8.6e-187	THD26914.1 hypothetical protein D915_002308 [Fasciola hepatica]	0	0.0069105	0.038531	0.009212	0.016127	0.143203	0.018164	0.05036
STRG.50828.1	STRG.50827.1	NO	0.423874	601	STRG.50828.1	scaffold10x_392_pilon	777516	778117	1.97014	1.42668	2.75167	3.03829	0.98519	1.86819	0.341413	0.483866	STRG.50827.1	scaffold10x_392_pilon	775837	788619	412.9	1.5e-111	THD19865.1 Mitochondrial ribosomal protein l11 [Fasciola hepatica]	31.8198	28.0741	53.4358	31.3314	31.59	52.5845	37.2216	23.9268
STRG.64752.2	STRG.64745.1	NO	0.38421	277	STRG.64752.2	scaffold10x_300_pilon	136821	137098	0.601992	0.653664	0.036587	0.169919	0.0182417	0.136816	0	0	STRG.64745.1	scaffold10x_300_pilon	54949	267464	1148.3	0	THD24185.1 hypothetical protein D915_005212 [Fasciola hepatica]	1.34686	1.48747	1.0769	1.62591	1.5913	1.87845	0.464125	0.158633
STRG.2153.10	STRG.2153.8	NO	0.355151	784	STRG.2153.10	scaffold10x_815_pilon	1045267	1046051	0	0	0	0	0.129674	0.0555993	0	0.094395	STRG.2153.8	scaffold10x_815_pilon	1044351	1046366	2011.5	0	THD23304.1 NFAT5 [Fasciola hepatica]	0.00880367	0	0	0	0.0734783	0.267348	0	0
STRG.13448.3	STRG.13443.1	NO	0.228146	604	STRG.13448.3	scaffold10x_71_pilon	3678059	3678663	0.139179	0.0158705	0.0804287	0.10431	0.018579	0.0744878	0	0	STRG.13443.1	scaffold10x_71_pilon	3618350	3707535	415.2	3.5e-112	THD23770.1 hypothetical protein D915_005457 [Fasciola hepatica]	0.307469	0	0.189036	0.363006	0	0.0402187	0	0.588134
STRG.35530.1	STRG.35529.2	NO	0.103249	197	STRG.35530.1	scaffold10x_628_pilon	1774320	1774517	0.972017	0.488686	0.492263	0.878849	0.295434	0.541305	0.030061	0	STRG.35529.2	scaffold10x_628_pilon	1772435	1778763	286.2	3.7e-73	THD27158.1 16 kDa calcium-binding protein [Fasciola hepatica]	0.0252923	0	1.33899	0.0237035	0.131561	3.33634	0	0
STRG.50828.1	STRG.50827.2	NO	-0.0648529	601	STRG.50828.1	scaffold10x_392_pilon	777516	778117	1.97014	1.42668	2.75167	3.03829	0.98519	1.86819	0.341413	0.483866	STRG.50827.2	scaffold10x_392_pilon	775837	788619	412.9	1.7e-111	THD19865.1 Mitochondrial ribosomal protein l11 [Fasciola hepatica]	5.82685	3.31937	1.80128	2.47682	1.22756	4.05271	3.91087	2.75182
STRG.20509.1	STRG.20510.1	NO	-0.086086	973	STRG.20509.1	scaffold10x_451_pilon	673474	674447	0	0	0.161497	0.319595	0.036441	0.08282	0.191419	2.88014	STRG.20510.1	scaffold10x_451_pilon	668685	696487	2476.4	0	THD28806.1 hypothetical protein D915_000336 [Fasciola hepatica]	15.8213	15.2364	14.0292	16.9511	7.36208	20.1117	45.4763	15.2376
STRG.37237.1	STRG.37236.1	NO	-0.126313	310	STRG.37237.1	scaffold10x_408_pilon	781530	781840	60.063	55.7546	141.214	59.6154	310.765	464.535	48.7132	36.9211	STRG.37236.1	scaffold10x_408_pilon	771422	793399	510.4	1e-140	TPP61719.1 Voltage-dependent anion-selective channel protein 2 [Fasciola gigantica]	63.3059	67.2753	50.6739	46.9733	1.70145	55.5726	56.1356	0
STRG.20509.1	STRG.20510.3	NO	-0.235007	973	STRG.20509.1	scaffold10x_451_pilon	673474	674447	0	0	0.161497	0.319595	0.036441	0.08282	0.191419	2.88014	STRG.20510.3	scaffold10x_451_pilon	668685	696487	2448.7	0	THD28806.1 hypothetical protein D915_000336 [Fasciola hepatica]	1.54935	1.11115	3.84881	2.36578	2.92658	3.44796	20.5877	0
STRG.20509.1	STRG.20510.4	NO	-0.269975	973	STRG.20509.1	scaffold10x_451_pilon	673474	674447	0	0	0.161497	0.319595	0.036441	0.08282	0.191419	2.88014	STRG.20510.4	scaffold10x_451_pilon	668685	696487	2024.2	0	THD28806.1 hypothetical protein D915_000336 [Fasciola hepatica]	2.35438	2.03633	0.656826	1.31053	0.343545	1.07228	0.788699	0.763669
STRG.38115.1	STRG.38113.6	NO	-0.275047	26	STRG.38115.1	scaffold10x_973_pilon	1375139	1375165	1.72592	0.358564	0.412261	0.345112	10.9448	7.3886	0.064861	0.200997	STRG.38113.6	scaffold10x_973_pilon	1360236	1379226	733	4.6e-207	THD24863.1 hypothetical protein D915_004301 [Fasciola hepatica]	7.41328	7.08245	4.3678	3.72873	0.774909	2.65051	0.089095	0
STRG.38115.1	STRG.38113.6	NO	-0.275047	135	STRG.38115.1	scaffold10x_973_pilon	1375205	1375340	1.72592	0.358564	0.412261	0.345112	10.9448	7.3886	0.064861	0.200997	STRG.38113.6	scaffold10x_973_pilon	1360236	1379226	733	4.6e-207	THD24863.1 hypothetical protein D915_004301 [Fasciola hepatica]	7.41328	7.08245	4.3678	3.72873	0.774909	2.65051	0.089095	0
STRG.38115.1	STRG.38113.3	NO	-0.316109	26	STRG.38115.1	scaffold10x_973_pilon	1375139	1375165	1.72592	0.358564	0.412261	0.345112	10.9448	7.3886	0.064861	0.200997	STRG.38113.3	scaffold10x_973_pilon	1360236	1379226	733	4.5e-207	THD24863.1 hypothetical protein D915_004301 [Fasciola hepatica]	4.09591	4.8269	6.56092	2.77135	1.00782	1.64198	0.307965	0.068064
STRG.38115.1	STRG.38113.5	NO	-0.341313	26	STRG.38115.1	scaffold10x_973_pilon	1375139	1375165	1.72592	0.358564	0.412261	0.345112	10.9448	7.3886	0.064861	0.200997	STRG.38113.5	scaffold10x_973_pilon	1360236	1379226	733.4	3.9e-207	THD24863.1 hypothetical protein D915_004301 [Fasciola hepatica]	0.177032	0.072728	3.22516	3.97917	0.897172	0.548211	3.65013	0.181307
STRG.61117.1	STRG.61114.5	NO	-0.359294	69	STRG.61117.1	scaffold10x_541_pilon	794397	794466	0.203274	0.108461	0.263443	0.127803	1.20202	0.506333	0.235946	0	STRG.61114.5	scaffold10x_541_pilon	772579	814882	1671	0	THD28962.1 Zinc finger protein 45 [Fasciola hepatica]	24.3611	15.3001	32.0278	59.3154	0.906461	1.45106	1.06709	1.09144
STRG.27379.1	STRG.27378.1	NO	-0.395599	252	STRG.27379.1	scaffold10x_52_pilon	1376326	1376578	1.42669	0.773618	0.622113	0.916375	0.015637	0.103695	0	0	STRG.27378.1	scaffold10x_52_pilon	1374031	1400109	7569.5	0	THD26938.1 hypothetical protein D915_002158 [Fasciola hepatica]	0.0947957	0.071722	0.0415117	0.097052	0.0279897	4.54736	1.16382	0.371448
STRG.38072.1	STRG.38071.1	NO	-0.417804	265	STRG.38072.1	scaffold10x_973_pilon	825891	826156	0.0233393	0.00309	0.0214943	0.0978655	1.65851	13.6894	0.748462	0	STRG.38071.1	scaffold10x_973_pilon	825865	828227	921	2.8e-264	THD25144.1 Et translation product [Fasciola hepatica]	29.4117	32.5371	36.5438	32.44	24.0759	11.029	43.2174	0
