## Supplementary Data Sheet 15 for "Discovery of long non-coding RNAs in the liver fluke, *Fasciola hepatica*"

### Sheet: Sheet1
Supporting File 13. Co-expression module containing long non-coding RNA and mRNA transcripts
Cluster	type	transcript_ID	met1	met2	met3	nej1h1	nej1h2	nej3h1	nej3h2	nej3h3	nej24h1	nej24h2	ivv1	ivv2	ivv3	ivv4	ivt1	ivt2	ivt3	BLASTp data
M1	lncRNA	STRG.3583.1	0.003896	0.124653	0.017317	0.043465	0.003021	0.005293	0.047339	0.012288	0.013292	0.004082	1747.86	0.02814	1100.03	0.166885	2154.63	1469.16	1976.61	no significant match
M1	lncRNA	STRG.44948.1	1035.77	1169.83	562.967	1069.25	478.758	970.073	1176.39	1602.21	1615.22	1083.91	300.012	386.436	378.244	213.091	518.292	639.623	538.733	no significant match
M1	lncRNA	STRG.59730.1	1706.22	2068.86	1306.41	1836.76	1307.65	335.275	245.053	1707.22	1735.66	1395.69	5718.88	6965.99	9054.22	5075.86	1140.67	1009.66	788.38	no significant match
M1	lncRNA	STRG.62449.1	102.365	114.013	103.526	91.1641	88.2322	399.245	328.31	98.6747	98.9643	108.34	246.311	435.533	393.029	173.407	2949.53	2819.09	2650.61	no significant match
M1	lncRNA	STRG.9083.1	35.0837	50.219	51.1899	33.9374	54.2349	137.847	329.709	33.9466	32.5503	58.629	1796.86	2261.21	2680.06	1996.8	974.021	890.24	780.035	no significant match
M1	mRNA	STRG.10217.1	5847.52	5121.27	5162.22	4722.82	3660.84	718.008	1196.7	4770.55	3881.3	4856.19	319.11	399.97	163.774	167.542	259.487	305.488	236.772	STRG.10217.1 287.7 1.6e-73 THD20060.1 THD20060.1 hypothetical protein D915_009168 [Fasciola hepatica]
M1	mRNA	STRG.10217.2	1714.33	1382.38	1666.17	1711.39	3632.22	611.737	266.756	1575.58	1530.12	1321.77	236.869	310.045	347.935	107.302	10.6045	210.437	11.0797	STRG.10217.2 302.0 8.1e-78 THD20060.1 THD20060.1 hypothetical protein D915_009168 [Fasciola hepatica]
M1	mRNA	STRG.10217.3	568.585	1196.03	1126.68	492.091	1998.04	97.4902	267.099	420.986	809.194	1198.02	5.32585	39.2019	6.12191	10.3085	61.5291	32.0869	37.7962	STRG.10217.3 288.9 6.5e-74 THD20060.1 THD20060.1 hypothetical protein D915_009168 [Fasciola hepatica]
M1	mRNA	STRG.10217.5	1073.04	1200.33	1256.25	1047.93	1324.94	142.288	363.623	735.047	855.283	1376.25	14.0267	42.8554	12.4502	13.7947	28.1133	32.1868	14.8606	STRG.10217.5 258.8 8.2e-65 THD20060.1 THD20060.1 hypothetical protein D915_009168 [Fasciola hepatica]
M1	mRNA	STRG.10217.6	1046.5	756.997	1402.37	928.032	1360.35	257.067	334.889	1702.76	712.774	1029.95	107.853	164.81	93.4357	38.4571	180.192	96.6356	125.361	STRG.10217.6 252.7 6.1e-63 THD20060.1 THD20060.1 hypothetical protein D915_009168 [Fasciola hepatica]
M1	mRNA	STRG.11865.4	1034.31	1034.51	636.275	950.661	598.519	751.709	1528.37	1027.11	1069.82	837.975	21.8807	105.598	26.8066	1.61345	275.724	332.584	311.209	STRG.11865.4 867.8 3.1e-248 AFD33411.1 AFD33411.1 glucose transporter-2 protein [Fasciola gigantica]
M1	mRNA	STRG.12594.1	1680.25	1577.09	1204.6	1766.87	1145.71	772.812	706.917	1359.54	1368.39	1046.24	368.498	533.666	501.913	377.875	285.892	311.458	332.979	STRG.12594.1 419.5 1.6e-113 AFX60920.1 AFX60920.1 CaBP3 [Fasciola hepatica]
M1	mRNA	STRG.12600.1	2280.18	1947.1	1653.75	2439.35	1558.88	11791.1	8907.08	2351.81	2357.71	1967.96	2384.64	3410.93	2914.76	3869	2275.15	2466.33	2622.31	STRG.12600.1 394.0 4.9e-106 AML33332.1 AML33332.1 CaBP1 [Fasciola hepatica]
M1	mRNA	STRG.13730.1	198.906	217.216	227.085	214.484	229.329	1339.12	1488.66	301.495	299.036	327.823	22.7672	26.0019	21.9252	43.5472	851.844	729.393	679.294	STRG.13730.1 438.0 9.8e-119 AAR08900.1 AAR08900.1 cathepsin L [Fasciola gigantica]
M1	mRNA	STRG.13732.2	318.296	379.314	349.975	157.618	434.715	1274.92	1247.6	249.622	326.243	556.94	52.7788	34.6691	48.6587	107.974	731.416	1676.05	815.72	STRG.13732.2 651.0 3.3e-183 AAR08900.1 AAR08900.1 cathepsin L [Fasciola gigantica]
M1	mRNA	STRG.14524.1	14461.9	12465	14315	15630.1	15573.1	3138.75	4364.64	13319.8	13338.4	13590.5	548.484	946.456	501.38	1162.45	672.183	705.998	693.391	STRG.14524.1 1002.7 8.8e-289 THD28581.1 THD28581.1 Phosphotransferase [Fasciola hepatica]
M1	mRNA	STRG.14838.2	429.517	614.545	515.997	454.627	491.306	1064.7	736.385	416.938	408.088	480.282	1806.92	1861.37	3147.28	1189.41	769.186	841.104	830.265	STRG.14838.2 348.2 2.7e-92 TPP59863.1 TPP59863.1 Peptidyl-prolyl cis-trans isomerase A [Fasciola gigantica]
M1	mRNA	STRG.15546.1	0.637038	0.04653	0	0.250125	0	172.392	161.284	0.585894	0.54288	0.093618	824.442	1047.58	1082.69	786	642.336	731.313	617.506	STRG.15546.1 350.9 5.6e-93 THD25330.1 THD25330.1 hypothetical protein D915_003911 [Fasciola hepatica]
M1	mRNA	STRG.17238.1	6130.04	7075.05	5535.16	6466.88	5604.52	3344.52	2403	6530.62	6541.86	6424.1	744.758	1005.32	863.214	1009.03	902.56	962.199	1027.68	STRG.17238.1 321.2 6.9e-84 THD28294.1 THD28294.1 Myosin essential light chain striated adductor muscle [Fasciola hepatica]
M1	mRNA	STRG.19334.1	1559.73	1321.47	1441.87	1679.31	1407.66	1244.02	990.63	1479.67	1464.77	1325.85	695.257	1048.4	1000.95	1284.5	472.791	588.429	568.292	STRG.19334.1 481.9 3.2e-132 THD26549.1 THD26549.1 SET translocation (myeloid leukemia-associated) B [Fasciola hepatica]
M1	mRNA	STRG.20710.1	931.772	958.252	913.392	999.495	1068.89	293.502	292.873	1118.09	1109.05	1247.73	75.5106	111.537	55.1044	40.6328	78.0154	76.5468	66.4203	STRG.20710.1 1490.7 0.0e+00 THD28031.1 THD28031.1 hypothetical protein D915_001145 [Fasciola hepatica]
M1	mRNA	STRG.21797.1	31.3453	56.0835	50.6943	35.2866	53.595	1221.31	1445.14	33.36	49.0655	63.0221	11.9658	58.6538	2.58242	0	0	75.4373	63.2312	STRG.21797.1 89.7 2.4e-14 THD18632.1 THD18632.1 hypothetical protein D915_010783 [Fasciola hepatica]
M1	mRNA	STRG.25087.1	6828.72	6230.91	5711.59	6781.97	5472.86	5103.49	4530.09	5771.06	5569.61	6466.18	330.068	548.901	401.766	199.612	11830.6	11794.7	12104	STRG.25087.1 714.9 4.8e-202 AAO73004.1 AAO73004.1 cathepsin B [Fasciola gigantica]
M1	mRNA	STRG.25087.3	15740.2	13389.2	13840.3	17326.4	13258.9	8185.12	7133.16	13887.2	13836.7	14483.9	334.834	418.265	266.88	375.493	15252.4	10984.5	12593.3	STRG.25087.3 1273.8 0.0e+00 TPP67416.1 TPP67416.1 Cathepsin B1 [Fasciola gigantica]
M1	mRNA	STRG.25087.4	0	0	0	0	0	0	0	0	0	0	0	0	0	0	0	4062.33	3259.01	STRG.25087.4 763.8 1.5e-216 TPP67416.1 TPP67416.1 Cathepsin B1 [Fasciola gigantica]
M1	mRNA	STRG.25093.1	2735.05	2463.82	2648.45	3052.59	2655.24	4596.85	4222.26	2974.59	2967.92	2847.88	6.38286	29.2429	4.74083	58.4072	1572.22	1607.49	1484.55	STRG.25093.1 734.6 7.1e-208 AAO73003.1 AAO73003.1 cathepsin B [Fasciola gigantica]
M1	mRNA	STRG.25094.1	3540.95	3987.16	3338.63	3698.47	3266.14	5273.37	5011.64	3245.43	3094.6	3257.48	0.516801	0.746474	0.518965	6.63287	3445.06	2590.99	3184.31	STRG.25094.1 528.1 4.5e-146 THD18773.1 THD18773.1 Cathepsin B [Fasciola hepatica]
M1	mRNA	STRG.2557.1	0.48408	0.46055	0.421288	0.300672	0.397721	1.40478	2.84533	0.517456	0.4856	0.431939	978.411	1157.77	1327.96	590.037	158.304	137.036	140.099	STRG.2557.1 294.3 6.3e-76 ABW96608.1 ABW96608.1 hemoglobin F2 [Fasciola hepatica]
M1	mRNA	STRG.25830.1	1.72125	0.123808	0.219705	0.717604	0.141936	0	0.154563	1.84952	1.88203	0.185582	1951.83	2463.04	2311.54	1039.76	28.3766	29.7009	18.7227	STRG.25830.1 871.3 2.1e-249 ABQ02437.1 ABQ02437.1 legumain-1 [Fasciola gigantica]
M1	mRNA	STRG.26114.1	2069.75	2265.74	2315.65	2084.69	2783.6	571.72	588.68	1715.48	1706.95	2002.54	371.438	721.479	368.576	283.265	261.665	246.255	233.735	STRG.26114.1 1041.2 2.7e-300 THD24813.1 THD24813.1 Programmed cell death protein 4 [Fasciola hepatica]
M1	mRNA	STRG.26966.1	884.686	1068.8	931.608	924.658	910.933	188.615	191.611	898.268	910.809	1069.47	167.547	167.526	130.341	63.8048	80.8172	92.1319	95.6253	STRG.26966.1 571.6 5.2e-159 THD28385.1 THD28385.1 hypothetical protein D915_000797 [Fasciola hepatica]
M1	mRNA	STRG.29474.2	844.068	807.639	986.168	831.509	926.97	541.571	519.62	1109.62	1082.94	1163.15	269.117	381.138	246.103	224.16	316.569	379.118	238.449	STRG.29474.2 732.6 1.3e-207 TPP58555.1 TPP58555.1 Fructose-bisphosphate aldolase B [Fasciola gigantica]
M1	mRNA	STRG.30529.1	1893.59	2154.66	1839.47	2023.23	1677.4	981.497	653.38	1953.65	1957.47	1915.56	103.092	136.645	144.886	55.5033	188.485	218.565	219.651	STRG.30529.1 356.3 1.5e-94 THD19590.1 THD19590.1 Cytosolic Cu-Zn superoxide dismutase [Fasciola hepatica]
M1	mRNA	STRG.3195.1	1120.02	777.558	0	773.981	603.142	568.209	11.045	618.855	1314.53	527.069	91.8618	175.423	68.3614	0.221906	82.7322	71.1663	106.611	STRG.3195.1 286.6 2.9e-73 TPP59811.1 TPP59811.1 hypothetical protein FGIG_08018 [Fasciola gigantica]
M1	mRNA	STRG.3371.1	517.268	561.434	537.47	579.358	579.828	1606.4	2040.71	524.775	526.004	491.094	1430.43	2022.9	1564.98	1040.44	968.932	867.64	898.029	STRG.3371.1 1074.7 3.2e-310 THD23934.1 THD23934.1 Propionyl-CoA carboxylase beta chain [Fasciola hepatica]
M1	mRNA	STRG.33937.1	1969.84	2132.88	1894.15	2249.63	2065.11	1353.91	1084.19	2203.17	2199.07	2466.42	499.396	683.382	565.337	450.189	712.681	715.676	694.724	STRG.33937.1 462.2 2.8e-126 THD25560.1 THD25560.1 Bax inhibitor factor 1 [Fasciola hepatica]
M1	mRNA	STRG.38651.4	0.347746	0.447688	0.015979	0.272253	0.620375	1.84112	3.62338	0.40629	0.176609	0.02004	171.289	1927.85	617.54	624.793	20.7609	25.1829	14.7873	STRG.38651.4 675.6 1.6e-190 AAR99518.1 AAR99518.1 cathepsin L protein [Fasciola hepatica]
M1	mRNA	STRG.38651.6	0.040882	0	0.047125	0.006668	0	0.040124	0.225135	0	0.047735	0	1447.79	1519.72	1993.68	407.372	10.3806	59.4558	9.0342	STRG.38651.6 674.9 2.5e-190 CCA61803.1 CCA61803.1 cathepsin protein CatL1-MM3p, partial [Fasciola hepatica]
M1	mRNA	STRG.40484.1	3079.44	4139.84	3367.66	3324.6	3027.12	1319.84	1008.61	3104.84	3081.3	3350.4	311.934	396.26	409.456	348.474	395.786	468.108	423.71	STRG.40484.1 377.5 5.8e-101 THD27201.1 THD27201.1 DM9 domain-containing protein [Fasciola hepatica]
M1	mRNA	STRG.42424.1	35.9751	27.1718	30.9902	7.26666	51.9628	71.0895	98.8498	32.9963	34.4881	29.2157	906.748	1211.16	617.787	997.483	434.962	468.472	446.797	STRG.42424.1 444.1 2.6e-120 THD25841.1 THD25841.1 Collagen type I/II/III/V/XI alpha [Fasciola hepatica]
M1	mRNA	STRG.43660.2	1459.57	1144.29	880.264	1416.95	777.637	725.51	598.64	1112.11	1043.73	870.629	0	0	28.2574	0	379.591	0.90214	0	STRG.43660.2 681.8 3.2e-192 ACM67633.1 ACM67633.1 cathepsin 1L [Fasciola hepatica]
M1	mRNA	STRG.43660.4	997.74	875.986	748.622	1218.35	692.818	380.067	340.246	505.035	778.084	468.327	8.43725	20.7046	2.40041	17.0792	39.1012	173.201	139.037	STRG.43660.4 681.4 4.5e-192 ACM67633.1 ACM67633.1 cathepsin 1L [Fasciola hepatica]
M1	mRNA	STRG.43660.5	41.2534	39.9538	41.6138	49.563	34.3413	631.453	612.157	54.9016	54.3849	48.4069	1.94489	1.88394	3.67468	6.69976	1179.27	935.167	802.077	STRG.43660.5 649.4 1.1e-182 THD19552.1 THD19552.1 Cysteine protease [Fasciola hepatica]
M1	mRNA	STRG.44490.1	778.885	801.819	619.298	825.772	616.837	1428.12	1101.17	1005.39	1009.95	920.052	1631.47	2632.62	1912.39	1245.26	1527.52	1606.72	1513.25	STRG.44490.1 372.5 2.2e-99 THD18233.1 THD18233.1 Tetraspanin [Fasciola hepatica]
M1	mRNA	STRG.44704.1	1960.65	1853.68	1300.89	2132.61	1121.11	20.3748	2.35093	2108.7	2109.23	1371.47	9.02279	0	148.334	0	2.17356	1.85927	1.12688	STRG.44704.1 441.0 3.8e-120 THD18724.1 THD18724.1 hypothetical protein D915_010660 [Fasciola hepatica]
M1	mRNA	STRG.44704.2	286.243	227.012	196.656	264.255	206.395	1261.79	1457.51	237.313	238.062	286.547	176.778	235.421	177.118	90.9469	203.446	279.562	342.668	STRG.44704.2 439.5 1.9e-119 THD18724.1 THD18724.1 hypothetical protein D915_010660 [Fasciola hepatica]
M1	mRNA	STRG.45190.1	9556.74	8645.52	10493.6	10801.5	11103.3	9344.97	11041.7	9317.42	9350.6	8735.4	3753.6	5208.85	5171.98	5736.51	3591.02	3624.51	3639.2	STRG.45190.1 884.4 2.7e-253 KAA0198055.1 KAA0198055.1 Elongation factor 1-alpha C [Fasciolopsis buski]
M1	mRNA	STRG.45190.2	798.835	1052.22	1301.86	787.961	1490.28	1420.06	1621.85	648.51	618.027	1127.52	582.071	848.068	708.115	906.251	505.609	555.031	516.762	STRG.45190.2 884.4 2.8e-253 KAA0198055.1 KAA0198055.1 Elongation factor 1-alpha C [Fasciolopsis buski]
M1	mRNA	STRG.46411.1	1019.03	1173.45	1066.39	1072.34	968.282	256.545	260.617	985.323	981.879	1007.29	47.3791	59.8422	60.3592	99.1077	63.2541	71.2802	60.7934	STRG.46411.1 550.4 6.0e-153 THD24492.1 THD24492.1 hypothetical protein D915_004856 [Fasciola hepatica]
M1	mRNA	STRG.50061.1	866.093	806.226	669.826	949.299	681.027	641.514	590.084	1171.56	1179.27	909.061	134.49	240.832	158.879	85.5169	137.867	162.538	153.144	STRG.50061.1 852.8 9.1e-244 THD22380.1 THD22380.1 Annexin [Fasciola hepatica]
M1	mRNA	STRG.52350.1	1114.03	1245.34	1296.46	1184.17	1217.65	1291.44	1110.36	1242.97	1244.11	1175.1	194.196	257.959	255.256	196.356	364.096	393.435	372.693	STRG.52350.1 564.7 3.6e-157 THD25723.1 THD25723.1 hypothetical protein D915_003559 [Fasciola hepatica]
M1	mRNA	STRG.52784.1	1183.46	870.904	645.945	1132.9	585.135	864.163	851.696	1315.5	1320.7	733.007	452.754	521.378	564.395	74.6825	254.575	323.063	303.778	STRG.52784.1 831.6 1.9e-237 THD27480.1 THD27480.1 hypothetical protein D915_001440 [Fasciola hepatica]
M1	mRNA	STRG.52805.1	1041.39	840.157	892.72	1080.49	909.75	231.619	451.505	1289.02	1293.9	1051.51	19.5016	36.3148	18.2004	6.11407	42.4884	51.1203	38.868	STRG.52805.1 332.4 3.9e-87 TPP55871.1 TPP55871.1 hypothetical protein FGIG_11594 [Fasciola gigantica]
M1	mRNA	STRG.52846.1	111.633	153.583	105.959	113.729	106.951	1687.67	1317.57	127.537	128.631	135.089	456.491	747.488	597.816	243.198	792.775	919.935	644.461	STRG.52846.1 533.1 1.0e-147 THD25021.1 THD25021.1 hypothetical protein D915_003905 [Fasciola hepatica]
M1	mRNA	STRG.54428.1	1811.2	2144.61	2202.58	1941.61	2393.14	872.982	1005.4	1870.53	1877.49	2348.03	279.844	404.84	255.131	219.154	291.159	292.866	296.359	STRG.54428.1 705.7 2.0e-199 THD27702.1 THD27702.1 Transgelin [Fasciola hepatica]
M1	mRNA	STRG.54673.1	6070.48	5987.64	7235.94	2904.03	8073.55	3044.96	4292.49	5051.84	5049.75	5238.95	1867.72	2649.28	1952.02	3018.8	2057.22	2089.08	2061.42	STRG.54673.1 1227.6 0.0e+00 THD20849.1 THD20849.1 Polyadenylate-binding protein [Fasciola hepatica]
M1	mRNA	STRG.5617.1	61.0096	54.952	59.2751	61.1798	53.4861	1093.38	922.072	87.1123	88.6885	77.5315	1815.85	2274.7	1923.48	753.077	3795.61	3628.66	4678.66	STRG.5617.1 382.1 2.0e-102 TPP64765.1 TPP64765.1 hypothetical protein FGIG_04279 [Fasciola gigantica]
M1	mRNA	STRG.58322.1	795.009	886.972	984.799	857.708	1043.25	350.69	383.624	781.878	773.408	985.283	80.1446	132.434	81.2725	114.269	70.2538	70.0988	65.3573	STRG.58322.1 780.0 7.6e-222 TPP64602.1 TPP64602.1 S-adenosylmethionine synthase [Fasciola gigantica]
M1	mRNA	STRG.58369.1	552.015	707.652	552.87	698.77	694.493	172.322	88.2728	743.498	740.211	836.189	4.46288	17.4514	6.32931	2.92055	2.62937	3.68388	2.9205	STRG.58369.1 590.1 7.8e-165 THD28146.1 THD28146.1 hypothetical protein D915_001029 [Fasciola hepatica]
M1	mRNA	STRG.63643.1	2494.1	2727.15	2440.04	2773.83	2957.89	419.192	380.239	2351.37	2365.1	2962.96	23.088	37.7901	27.6303	44.015	47.1198	48.1611	42.4236	STRG.63643.1 691.4 3.3e-195 THD19483.1 THD19483.1 Short-chain dehydrogenase/reductase family 16C member 6 [Fasciola hepatica]
M1	mRNA	STRG.63835.1	1632.45	1735.18	1662.89	1634.8	1498.89	963.697	867.175	1476.28	1484.86	1389.71	643.399	923.539	984.959	612.814	492.556	621.509	558.85	STRG.63835.1 562.8 1.0e-156 THD20560.1 THD20560.1 Tyrosine 3-monooxygenase/tryptophan 5-monooxygenase activation protein theta polypeptide [Fasciola hepatica]
M1	mRNA	STRG.64395.5	0	0.106201	0.270495	0	0	42.2883	31.2131	0.521327	0	0.141116	782.667	916.221	813.502	312.721	858.944	554.307	538.247	STRG.64395.5 314.7 3.5e-82 TPP67402.1 TPP67402.1 Epididymal secretory protein E1 [Fasciola gigantica]
M1	mRNA	STRG.64696.1	306.486	357.138	267.213	387.096	275.925	641.299	642.204	310.591	326.64	331.547	295.065	366.868	343.978	338.194	1178.6	1155.89	1243.73	STRG.64696.1 719.2 9.5e-203 THD19961.1 THD19961.1 Legumain like [Fasciola hepatica]
M1	mRNA	STRG.64718.1	23821.8	20731.6	21700.1	29814	20945.6	15768.4	12404.3	24689.9	24126.7	23639	876.615	1193.36	1438.33	1137.35	21240.6	18385.4	20498.4	STRG.64718.1 854.4 2.7e-244 CAC85636.1 CAC85636.1 legumain like precursor [Fasciola hepatica]
M1	mRNA	STRG.64718.4	1334.84	454.025	378.944	1030.14	640.588	79.7355	133.106	675.259	341.713	820.942	14.3785	22.122	25.4386	28.5347	680.148	722.397	577.285	STRG.64718.4 723.8 5.7e-205 CAC85636.1 CAC85636.1 legumain like precursor [Fasciola hepatica]
M1	mRNA	STRG.64738.1	0	0	0	0	0	0	0	0	0	0	0	0	9.65417	0	3317.53	2453.05	0	STRG.64738.1 251.1 9.0e-63 TPP59110.1 TPP59110.1 Legumain [Fasciola gigantica]
M1	mRNA	STRG.64738.10	937.482	2.14595	717.821	1030.29	14.6845	1379.02	1904.55	2.46089	0.765399	358.425	10.6653	35.5198	0.656649	0.086034	838.856	2151.23	2471.61	STRG.64738.10 435.6 3.1e-118 TPP59110.1 TPP59110.1 Legumain [Fasciola gigantica]
M1	mRNA	STRG.64738.5	559.982	1354.34	884.327	566.102	1304.4	1987.43	1332.53	1191.33	1237.67	1238.54	48.8795	74.1471	85.2779	24.6765	1054.55	691.327	2419.73	STRG.64738.5 716.5 1.1e-202 TPP59110.1 TPP59110.1 Legumain [Fasciola gigantica]
M1	mRNA	STRG.65688.1	1320.45	1310.5	1364.38	1436.36	1369.71	405.554	405.727	1265.17	1257.37	1542.37	242.743	309.425	361.385	450.144	176.447	216.839	205.105	STRG.65688.1 364.8 7.1e-97 TPP64250.1 TPP64250.1 Constitutive heat shock protein 70 [Fasciola gigantica]
M1	mRNA	STRG.662.1	1703.34	1897.55	1684.27	1856.48	1542.23	658.208	534.146	1755.61	1760.01	1830.85	43.9774	59.2748	60.5254	121.42	320.918	331.654	339.205	STRG.662.1 306.6 1.1e-79 CAL91033.1 CAL91033.1 calmodulin-like protein 2 (CaM2) [Fasciola hepatica]
M1	mRNA	STRG.68076.1	1389.13	1367.07	1334.33	1484.2	1429.14	2941.25	3705.21	1289.22	1291.93	1433.68	602.037	856.629	604.698	651.993	1291.78	1280.56	1402.82	STRG.68076.1 1170.2 0.0e+00 THD25243.1 THD25243.1 NADP-dependent malic enzyme [Fasciola hepatica]
M1	mRNA	STRG.68217.1	2645.51	3074.96	2722.85	2747.3	2378.92	188.391	257.653	2563.47	2558.28	2750.69	0	0	0	4.65237	0	0.627046	0.320494	no significant match
M1	mRNA	STRG.68621.1	751.322	1002.31	901.07	806.838	1044.44	493.782	462.596	1271.87	1297.07	1386.82	273.091	438.97	254.601	200.442	137.346	152.654	148.968	STRG.68621.1 369.8 3.0e-98 THD26204.1 THD26204.1 AN1-type zinc finger protein 6 (Zinc finger A20 domain-containing protein 3) [Fasciola hepatica]
M1	mRNA	STRG.69582.3	1205.26	1326.52	1368.53	1219.4	1467.79	353.276	334.828	1123.24	1117.89	1408.85	69.8983	112.98	100.903	116.667	119.289	146.815	160.667	STRG.69582.3 661.0 4.7e-186 THD22390.1 THD22390.1 hypothetical protein D915_006822 [Fasciola hepatica]
M1	mRNA	STRG.69813.1	1104.1	1655.59	1196.91	1162.54	1081.47	3033.36	3223.55	1334.71	1349.14	1650.13	36.6892	79.8872	39.6895	2.83895	219.577	310.159	508.357	STRG.69813.1 407.1 5.7e-110 THD19906.1 THD19906.1 hypothetical protein D915_009191 [Fasciola hepatica]
M1	mRNA	STRG.69821.2	356.641	363.728	261.746	377.178	229.228	1273.18	1304.93	568.834	570.546	458.897	34.4931	67.269	42.9831	1.36984	108.325	173.021	321.695	STRG.69821.2 653.3 1.4e-183 THD19906.1 THD19906.1 hypothetical protein D915_009191 [Fasciola hepatica]
M1	mRNA	STRG.70003.1	2163.34	3005.81	4217.8	1979.32	2975.48	1302.49	3025.48	2114.51	2203.33	2327.6	165.725	329.05	199.772	39.4206	133.177	133.082	56.1958	STRG.70003.1 91.3 6.5e-15 TPP64944.1 TPP64944.1 hypothetical protein FGIG_11154 [Fasciola gigantica]
M1	mRNA	STRG.70003.2	724.172	1062.57	1396.6	803.213	846.687	511.806	983.049	859.099	871.452	825.039	69.7533	154.841	80.3878	8.77588	95.1237	56.6008	23.1881	STRG.70003.2 91.3 5.7e-15 TPP64944.1 TPP64944.1 hypothetical protein FGIG_11154 [Fasciola gigantica]
M1	mRNA	STRG.70618.1	12.11	15.849	23.503	11.8678	22.239	92.4851	92.7536	9.36493	11.9854	20.3658	771.289	913.501	1068.82	960.866	105.839	134.99	125.486	STRG.70618.1 717.6 3.2e-203 THD21696.1 THD21696.1 Cathepsin B [Fasciola hepatica]
M1	mRNA	STRG.70649.1	0	0	0	0	0	0	0	0	0	0	0	0	1.64518	0	68.1615	2872.96	3753.7	STRG.70649.1 624.4 3.7e-175 TPP63328.1 TPP63328.1 Sarcophaga pro-cathepsin B [Fasciola gigantica]
M1	mRNA	STRG.70649.3	67.0615	58.4842	77.7805	70.1426	65.1068	232.269	1052.25	67.0041	68.735	77.4389	17.4204	25.1798	17.5004	1.68861	1306.39	1302.11	1703.58	STRG.70649.3 587.0 6.3e-164 TPP63328.1 TPP63328.1 Sarcophaga pro-cathepsin B [Fasciola gigantica]
M1	mRNA	STRG.70649.5	1300.91	18.265	903.598	1259.17	1058.17	369.989	986.159	1098.07	769.116	1025.24	0.029194	0.185487	0.064616	1.68358	70.9331	49.5337	52.7613	STRG.70649.5 643.7 8.7e-181 TPP63328.1 TPP63328.1 Sarcophaga pro-cathepsin B [Fasciola gigantica]
M1	mRNA	STRG.70649.6	3912.54	4626.5	4146.6	4265.62	3687.05	4700.27	3684.61	3962.58	4452.79	4017.93	3.4968	8.31125	3.09611	9.08075	1222.46	1486.87	2074.31	STRG.70649.6 650.6 4.9e-183 THD18209.1 THD18209.1 Cathepsin B endopeptidase [Fasciola hepatica]
M1	mRNA	STRG.72691.1	1044.66	1103.49	1078.87	1113.62	1209.24	448.003	383.958	1043.01	1034.94	1119.23	80.7034	141.619	91.5109	120.297	84.2249	85.1416	77.0213	STRG.72691.1 358.6 4.7e-95 THD22526.1 THD22526.1 Programmed cell death protein 6 [Fasciola hepatica]
M1	mRNA	STRG.74733.3	9.88313	0	2.85434	6.48764	2.89371	35.4574	53.7031	9.25604	0	0	1555.78	1698.58	20208.7	2281.76	79.5604	26.1767	19.9069	STRG.74733.3 687.6 4.6e-194 ABQ95351.1 ABQ95351.1 secreted cathepsin L2 [Fasciola hepatica]
M1	mRNA	STRG.74733.4	0.052639	0.031854	0.042824	0.061236	0.010428	0.025228	0.08145	0.025226	0.029785	0	1739.67	1995.22	1121.99	399.299	10.1536	12.2778	5.47543	STRG.74733.4 497.3 5.4e-137 ABQ95351.1 ABQ95351.1 secreted cathepsin L2 [Fasciola hepatica]
M1	mRNA	STRG.74733.5	0.138677	0.108893	0	0.084696	0.033866	6.3768	4.80834	0.401008	1.03242	0.625533	13627.9	16337.8	11122.5	1536.65	88.7447	64.9606	46.8866	STRG.74733.5 672.5 2.2e-189 ABQ95351.1 ABQ95351.1 secreted cathepsin L2 [Fasciola hepatica]
M1	mRNA	STRG.74734.1	810.421	1430.19	938.562	979.772	1096.42	18068.8	14130	1618.05	1889.09	1535.86	1368.75	916.303	1297.74	704.937	86900.7	41434.1	85326.3	STRG.74734.1 666.0 2.7e-187 ACM67632.1 ACM67632.1 cathepsin 2L [Fasciola hepatica]
M1	mRNA	STRG.74734.7	16.3577	6.60614	6.08078	9.13311	28.0427	77.2315	734.377	13.6916	5.75999	15.9042	75.9748	947.383	448.615	27.4438	10468.9	4505.51	5896.3	STRG.74734.7 652.1 4.0e-183 ACM67632.1 ACM67632.1 cathepsin 2L [Fasciola hepatica]
M1	mRNA	STRG.78173.1	36.0303	35.3641	17.872	33.4413	23.0003	2361.48	4608.16	271.007	274.114	186.151	2515.88	2985.16	2034.7	1791.78	1588.71	1448.54	1571.57	STRG.78173.1 1086.2 0.0e+00 THD26039.1 THD26039.1 Glutamate dehydrogenase [Fasciola hepatica]
M1	mRNA	STRG.7884.1	877.307	902.401	789.143	989.876	731.956	880.917	654.69	986.964	990.15	866.892	105.015	135.179	122.441	154.89	235.437	228.949	242.488	STRG.7884.1 431.4 4.4e-117 THD26413.1 THD26413.1 Glutathione S-transferase Mu [Fasciola hepatica]
M1	mRNA	STRG.79329.1	167.608	114.783	102.731	205.248	101.662	3725.68	4885.96	228.326	231.505	141.279	1704.18	1344.11	1925.98	1747.97	28040	26630.2	23353.2	STRG.79329.1 583.6 7.8e-163 TPP63784.1 TPP63784.1 Cysteine proteinase [Fasciola gigantica]
M1	mRNA	STRG.924.1	863.336	895.702	876.637	929.63	909.319	312.935	272.878	805.618	794.596	831.988	57.6787	127.222	88.9121	37.5497	110.22	107.419	104.39	STRG.924.1 793.1 7.9e-226 THD25491.1 THD25491.1 Major egg antigen [Fasciola hepatica]
M1	mRNA	STRG.932.2	1167.56	1386.33	1228.88	738.032	1286.1	505.114	442.646	985.826	803.093	740.862	44.6428	66.8712	58.0669	35.905	87.8011	115.252	123.483	STRG.932.2 741.5 3.4e-210 THD22903.1 THD22903.1 Alpha crystallin-containing small heat shock protein variant NtermFhHSP35a [Fasciola hepatica]
